# Transcriptional activation of Jun and Fos members of the AP-1 complex is a conserved signature of immune aging that contributes to inflammaging

**DOI:** 10.1101/2022.08.15.503978

**Authors:** Emin Onur Karakaslar, Neerja Katiyar, Muneer Hasham, Ahrim Youn, Siddhartha Sharma, Cheng-han Chung, Radu Marches, Ron Korstanje, Jacques Banchereau, Duygu Ucar

**Author notes:** These authors contributed equally to this paper (Emin Onur Karakaslar, Neerja Katiyar).

## Abstract

Diverse mouse strains have different health and life spans, mimicking the diversity among humans. To capture conserved aging signatures, we studied long-lived C57BL/6J and short-lived NZO/HILtJ mouse strains by profiling transcriptomes and epigenomes of immune cells from peripheral blood and the spleen from young and old mice. Transcriptional activation of the AP-1 transcription factor complex, particularly *Fos, Junb*, and *Jun* genes, was the most significant and conserved aging signature across tissues and strains. ATAC-seq data analyses showed that the chromatin around these genes was more accessible with age and there were significantly more binding sites for these TFs with age across all studied tissues, targeting pro-inflammatory molecules including *Il6*. Age-related increases in binding sites of Jun/Fos factors were also conserved in human peripheral blood ATAC-seq data. Single-cell RNA-seq data from the mouse aging cell atlas Tabula Muris Senis showed that the expression of these genes increased with age in B, T, NK cells, and macrophages, with macrophages from old mice expressing these molecules more abundantly than other cells. Functional data showed that upon myeloid cell activation *via* poly(I:C), the levels of c-JUN protein and its binding activity increased more significantly in spleen cells from old mice compared to cells from young mice. In addition, upon activation, old cells produced more IL6 compared to young cells. In sum, we showed that the aging-related transcriptional activation of *Jun/Fos* members of the AP-1 complex is conserved across immune tissues and long- and short-living mouse strains, possibly contributing to increased inflammation with age.
