## Supplementary material for "Transcriptional activation of Jun and Fos members of the AP-1 complex is a conserved signature of immune aging that contributes to inflammaging": Table S1

### Sheet: RNAseq
ID	TYPE	TISSUE	STRAIN	AGE	GENDER
NZO-3mo-F-memory-243	NZO	CD8+ memory	NZO	3	F
B6-18mo-M-spleen-47	B6	spleen	B6	18	M
NZO-12mo-M-spleen-97	NZO	spleen	NZO	12	M
B6-3mo-M-memory-3	B6	CD8+ memory	B6	3	M
B6-18mo-M-PBL-47	B6	PBL	B6	18	M
B6-3mo-M-memory-1	B6	CD8+ memory	B6	3	M
NZO-12mo-F-spleen-89	NZO	spleen	NZO	12	F
B6-18mo-F-naive-40	B6	CD8+ naive	B6	18	F
NZO-18mo-M-PBL-39	NZO	PBL	NZO	18	M
NZO-18mo-M-memory-38	NZO	CD8+ memory	NZO	18	M
NZO-3mo-F-naive-243	NZO	CD8+ naive	NZO	3	F
NZO-18mo-F-naive-42	NZO	CD8+ naive	NZO	18	F
NZO-18mo-M-naive-38	NZO	CD8+ naive	NZO	18	M
NZO-3mo-M-PBL-253	NZO	PBL	NZO	3	M
B6-18mo-M-spleen-46	B6	spleen	B6	18	M
B6-3mo-F-naive-4	B6	CD8+ naive	B6	3	F
NZO-3mo-M-spleen-252	NZO	spleen	NZO	3	M
B6-18mo-F-memory-42	B6	CD8+ memory	B6	18	F
B6-18mo-F-spleen-40	B6	spleen	B6	18	F
B6-3mo-M-PBL-3	B6	PBL	B6	3	M
B6-12mo-F-spleen-205	B6	spleen	B6	12	F
B6-3mo-M-PBL-2	B6	PBL	B6	3	M
NZO-3mo-F-spleen-244	NZO	spleen	NZO	3	F
B6-3mo-F-spleen-4	B6	spleen	B6	3	F
NZO-18mo-F-spleen-35	NZO	spleen	NZO	18	F
NZO-12mo-M-spleen-96	NZO	spleen	NZO	12	M
NZO-12mo-M-spleen-95	NZO	spleen	NZO	12	M
B6-18mo-M-PBL-46	B6	PBL	B6	18	M
NZO-3mo-M-PBL-251	NZO	PBL	NZO	3	M
NZO-18mo-F-PBL-42	NZO	PBL	NZO	18	F
NZO-3mo-M-spleen-251	NZO	spleen	NZO	3	M
B6-3mo-M-PBL-1	B6	PBL	B6	3	M
NZO-18mo-M-spleen-39	NZO	spleen	NZO	18	M
B6-3mo-M-naive-2	B6	CD8+ naive	B6	3	M
B6-12mo-M-spleen-217	B6	spleen	B6	12	M
NZO-18mo-F-memory-35	NZO	CD8+ memory	NZO	18	F
B6-18mo-M-spleen-45	B6	spleen	B6	18	M
NZO-3mo-M-memory-251	NZO	CD8+ memory	NZO	3	M
NZO-18mo-M-memory-40	NZO	CD8+ memory	NZO	18	M
NZO-18mo-F-PBL-36	NZO	PBL	NZO	18	F
NZO-3mo-M-naive-251	NZO	CD8+ naive	NZO	3	M
NZO-3mo-F-naive-245	NZO	CD8+ naive	NZO	3	F
NZO-18mo-M-spleen-40	NZO	spleen	NZO	18	M
NZO-3mo-M-PBL-252	NZO	PBL	NZO	3	M
B6-3mo-F-PBL-5	B6	PBL	B6	3	F
NZO-18mo-M-PBL-40	NZO	PBL	NZO	18	M
B6-18mo-F-spleen-41	B6	spleen	B6	18	F
NZO-18mo-M-PBL-38	NZO	PBL	NZO	18	M
B6-3mo-M-spleen-2	B6	spleen	B6	3	M
NZO-18mo-F-PBL-35	NZO	PBL	NZO	18	F
B6-3mo-F-memory-5	B6	CD8+ memory	B6	3	F
B6-3mo-F-memory-4	B6	CD8+ memory	B6	3	F
NZO-18mo-M-spleen-38	NZO	spleen	NZO	18	M
B6-12mo-M-spleen-219	B6	spleen	B6	12	M
B6-12mo-M-spleen-218	B6	spleen	B6	12	M
NZO-3mo-M-memory-253	NZO	CD8+ memory	NZO	3	M
NZO-3mo-M-spleen-253	NZO	spleen	NZO	3	M
B6-18mo-F-PBL-40	B6	PBL	B6	18	F
NZO-3mo-M-naive-253	NZO	CD8+ naive	NZO	3	M
B6-12mo-F-spleen-207	B6	spleen	B6	12	F
B6-18mo-F-PBL-41	B6	PBL	B6	18	F
B6-3mo-M-memory-2	B6	CD8+ memory	B6	3	M
B6-18mo-M-memory-47	B6	CD8+ memory	B6	18	M
NZO-3mo-F-spleen-243	NZO	spleen	NZO	3	F
NZO-3mo-F-spleen-245	NZO	spleen	NZO	3	F
B6-3mo-F-naive-5	B6	CD8+ naive	B6	3	F
NZO-18mo-F-spleen-42	NZO	spleen	NZO	18	F
NZO-18mo-F-naive-35	NZO	CD8+ naive	NZO	18	F
B6-3mo-M-naive-3	B6	CD8+ naive	B6	3	M
B6-12mo-F-spleen-206	B6	spleen	B6	12	F
B6-18mo-F-memory-40	B6	CD8+ memory	B6	18	F
B6-3mo-M-spleen-3	B6	spleen	B6	3	M
B6-3mo-F-PBL-4	B6	PBL	B6	3	F
NZO-3mo-F-naive-244	NZO	CD8+ naive	NZO	3	F
B6-3mo-F-spleen-5	B6	spleen	B6	3	F
NZO-12mo-F-spleen-94	NZO	spleen	NZO	12	F
B6-18mo-M-memory-45	B6	CD8+ memory	B6	18	M
NZO-12mo-F-spleen-90	NZO	spleen	NZO	12	F
NZO-3mo-M-memory-252	NZO	CD8+ memory	NZO	3	M
B6-18mo-M-naive-45	B6	CD8+ naive	B6	18	M
NZO-18mo-F-naive-36	NZO	CD8+ naive	NZO	18	F
B6-18mo-M-naive-46	B6	CD8+ naive	B6	18	M
B6-18mo-M-naive-47	B6	CD8+ naive	B6	18	M
NZO-3mo-F-PBL-245	NZO	PBL	NZO	3	F
NZO-18mo-M-memory-39	NZO	CD8+ memory	NZO	18	M
NZO-3mo-M-naive-252	NZO	CD8+ naive	NZO	3	M
B6-18mo-M-PBL-45	B6	PBL	B6	18	M
B6-18mo-M-memory-46	B6	CD8+ memory	B6	18	M
NZO-18mo-M-naive-40	NZO	CD8+ naive	NZO	18	M
NZO-18mo-F-memory-42	NZO	CD8+ memory	NZO	18	F
B6-3mo-M-spleen-1	B6	spleen	B6	3	M
NZO-18mo-M-naive-39	NZO	CD8+ naive	NZO	18	M
NZO-18mo-F-spleen-36	NZO	spleen	NZO	18	F
B6-3mo-M-naive-1	B6	CD8+ naive	B6	3	M
B6-18mo-F-memory-41	B6	CD8+ memory	B6	18	F
NZO-3mo-F-PBL-243	NZO	PBL	NZO	3	F
NZO-3mo-F-memory-244	NZO	CD8+ memory	NZO	3	F
NZO-18mo-F-memory-36	NZO	CD8+ memory	NZO	18	F
B6-18mo-F-spleen-42	B6	spleen	B6	18	F
B6-18mo-F-PBL-42	B6	PBL	B6	18	F
NZO-3mo-F-PBL-244	NZO	PBL	NZO	3	F
B6-18mo-F-naive-42	B6	CD8+ naive	B6	18	F
NZO-3mo-F-memory-245	NZO	CD8+ memory	NZO	3	F

### Sheet: ATACseq
File_Name	Strain	Age	Sex	Tissue_cell_type	Sample	No_of_Bampe_Peaks	Duplication_Rate	FRIP	Mapped_Pair_Read_Count	Mapped_Pair_Read_Percentage
20180227_17-ucar-001-run7_bamfiles_B6-18mo-F-memory-41_GT18-01767_CGTACTAG-TCTACTCT_S2_R1_001.trim.trim.fastq.mm10_sorted_rmdup_shifted_sorted.bam	B6	18mo	F	memory	41	58694	0.359656	0.0263172	73755942	99.82
20180227_17-ucar-001-run7_bamfiles_B6-18mo-F-memory-42_GT18-01768_AGGCAGAA-TCTACTCT_S5_R1_001.trim.trim.fastq.mm10_sorted_rmdup_shifted_sorted.bam	B6	18mo	F	memory	42	60885	0.211388	0.0484265	75106951	99.86
20180227_17-ucar-001-run7_bamfiles_B6-18mo-M-memory-45_GT18-01769_TCCTGAGC-TCTACTCT_S1_R1_001.trim.trim.fastq.mm10_sorted_rmdup_shifted_sorted.bam	B6	18mo	M	memory	45	61409	0.230381	0.0454205	102476793	99.83
20180227_17-ucar-001-run8_bamfiles_B6-18mo-F-memory-40_GT18-01766_TAAGGCGA-TCTACTCT_S5_R1_001.trim.trim.fastq.mm10_sorted_rmdup_shifted_sorted.bam	B6	18mo	F	memory	40	59123	0.278276	0.0296968	113358495	99.8
20180301_17-ucar-001-run9_bamfiles_B6-18mo-M-memory-47_GT18-01771_CTCTCTAC-TCTACTCT_S3_R1_001.trim.trim.fastq.mm10_sorted_rmdup_shifted_sorted.bam	B6	18mo	M	memory	47	63817	0.223002	0.0520824	95997124	99.84
20180406_17-ucar-001-run11_bamfiles_NZO-18mo-F-memory-36_GT18-03793_CGAGGCTG-TCTACTCT_S4_R1_001.trim.trim.fastq.mm10_sorted_rmdup_shifted_sorted.bam	NZO	18mo	F	memory	36	48562	0.209639	0.0253904	69224912	99.78
20180406_17-ucar-001-run11_bamfiles_NZO-18mo-F-memory-42_GT18-03794_AAGAGGCA-TCTACTCT_S1_R1_001.trim.trim.fastq.mm10_sorted_rmdup_shifted_sorted.bam	NZO	18mo	F	memory	42	57710	0.322403	0.0391686	125035878	99.91
20180406_17-ucar-001-run12_bamfiles_NZO-18mo-F-memory-35_GT18-03792_GCTACGCT-TCTACTCT_S3_R1_001.trim.trim.fastq.mm10_sorted_rmdup_shifted_sorted.bam	NZO	18mo	F	memory	35	53788	0.327761	0.0235598	80446874	99.79
20180406_17-ucar-001-run12_bamfiles_NZO-18mo-M-memory-40_GT18-03797_GCTACGCT-CTCCTTAC_S2_R1_001.trim.trim.fastq.mm10_sorted_rmdup_shifted_sorted.bam	NZO	18mo	M	memory	40	52779	0.281357	0.0225686	68247162	98.94
20180406_17-ucar-001-run14_bamfiles_NZO-18mo-M-memory-38_GT18-03795_CTCTCTAC-CTCCTTAC_S1_R1_001.trim.trim.fastq.mm10_sorted_rmdup_shifted_sorted.bam	NZO	18mo	M	memory	38	43461	0.269848	0.018145	63605208	99.82
20180406_17-ucar-001-run15_bamfiles_NZO-18mo-M-memory-39_GT18-03796_CAGAGAGG-CTCCTTAC_S5_R1_001.trim.trim.fastq.mm10_sorted_rmdup_shifted_sorted.bam	NZO	18mo	M	memory	39	47039	0.231795	0.0134406	82226487	99.91
20180524_17-ucar-001-run21_bamfiles_B6-3mo-M-memory-3_GT18-04672_TAGGCATG-TCTACTCT_S2_R1_001.trim.trim.fastq.mm10_sorted_rmdup_shifted_sorted.bam	B6	3mo	M	memory	3	40511	0.474719	0.0194313	53153754	99.71
20180524_17-ucar-001-run22_bamfiles_B6-3mo-F-memory-5_GT18-04669_CGTACTAG-TCTACTCT_S2_R1_001.trim.trim.fastq.mm10_sorted_rmdup_shifted_sorted.bam	B6	3mo	F	memory	5	56749	0.488646	0.0397302	56571151	99.73
20180524_17-ucar-001-run22_bamfiles_B6-3mo-M-memory-1_GT18-04670_AGGCAGAA-TCTACTCT_S1_R1_001.trim.trim.fastq.mm10_sorted_rmdup_shifted_sorted.bam	B6	3mo	M	memory	1	54852	0.479237	0.0277715	76451392	99.72
20180524_17-ucar-001-run24_bamfiles_B6-3mo-M-memory-2_GT18-04671_TCCTGAGC-TCTACTCT_S4_R1_001.trim.trim.fastq.mm10_sorted_rmdup_shifted_sorted.bam	B6	3mo	M	memory	2	59019	0.398499	0.0307374	117729032	99.77
20180524_17-ucar-001-run25_bamfiles_B6-3mo-F-memory-4_GT18-04668_TAAGGCGA-TCTACTCT_S4_R1_001.trim.trim.fastq.mm10_sorted_rmdup_shifted_sorted.bam	B6	3mo	F	memory	4	52463	0.434459	0.0267439	69806633	99.75
20180911_17-ucar-001-run30_bamfiles_NZO-3mo-F-memory-243_GT18-10922_AAGAGGCA-CTCCTTAC_S7_R1_001.trim.trim.fastq.mm10_sorted_rmdup_shifted_sorted.bam	NZO	3mo	F	memory	243	15484	0.219986	0.00265302	45270177	99.58
20180911_17-ucar-001-run30_bamfiles_NZO-3mo-F-memory-245_GT18-10924_CAGAGAGG-TACTCCTT_S5_R1_001.trim.trim.fastq.mm10_sorted_rmdup_shifted_sorted.bam	NZO	3mo	F	memory	245	18388	0.38825	0.00502058	53159496	99.76
20180911_17-ucar-001-run30_bamfiles_NZO-3mo-M-memory-251_GT18-10925_GCTACGCT-TACTCCTT_S3_R1_001.trim.trim.fastq.mm10_sorted_rmdup_shifted_sorted.bam	NZO	3mo	M	memory	251	15432	0.164428	0.00257895	80189278	99.81
20180911_17-ucar-001-run31_bamfiles_NZO-3mo-F-memory-244_GT18-10923_GTAGAGGA-CTCCTTAC_S2_R1_001.trim.trim.fastq.mm10_sorted_rmdup_shifted_sorted.bam	NZO	3mo	F	memory	244	69684	0.216618	0.00797527	62434393	99.81
20180911_17-ucar-001-run31_bamfiles_NZO-3mo-M-memory-252_GT18-10926_CGAGGCTG-TACTCCTT_S5_R1_001.trim.trim.fastq.mm10_sorted_rmdup_shifted_sorted.bam	NZO	3mo	M	memory	252	75829	0.188637	0.006984	43770358	99.77
20180911_17-ucar-001-run32_bamfiles_NZO-3mo-M-memory-253_GT18-10927_AAGAGGCA-TACTCCTT_S6_R1_001.trim.trim.fastq.mm10_sorted_rmdup_shifted_sorted.bam	NZO	3mo	M	memory	253	23529	0.21434	0.00569945	116526519	99.73
20180227_17-ucar-001-run6_bamfiles_B6-18mo-M-naive-47_GT18-01777_CTCTCTAC-CTCCTTAC_S3_R1_001.trim.trim.fastq.mm10_sorted_rmdup_shifted_sorted.bam	B6	18mo	M	naive	47	60605	0.213143	0.0491678	116550750	99.88
20180227_17-ucar-001-run8_bamfiles_B6-18mo-F-naive-41_GT18-01773_CGTACTAG-CTCCTTAC_S1_R1_001.trim.trim.fastq.mm10_sorted_rmdup_shifted_sorted.bam	B6	18mo	F	naive	41	46964	0.171581	0.0164613	73511564	99.76
20180301_17-ucar-001-run10_bamfiles_B6-18mo-F-naive-42_GT18-01774_AGGCAGAA-CTCCTTAC_S4_R1_001.trim.trim.fastq.mm10_sorted_rmdup_shifted_sorted.bam	B6	18mo	F	naive	42	56949	0.257833	0.0310016	103860633	99.84
20180301_17-ucar-001-run10_bamfiles_B6-18mo-M-naive-45_GT18-01775_TCCTGAGC-CTCCTTAC_S5_R1_001.trim.trim.fastq.mm10_sorted_rmdup_shifted_sorted.bam	B6	18mo	M	naive	45	57420	0.210803	0.0496081	108344619	99.91
20180301_17-ucar-001-run9_bamfiles_B6-18mo-F-naive-40_GT18-01772_TAAGGCGA-CTCCTTAC_S1_R1_001.trim.trim.fastq.mm10_sorted_rmdup_shifted_sorted.bam	B6	18mo	F	naive	40	59974	0.20119	0.0305011	103447741	99.82
20180406_17-ucar-001-run12_bamfiles_NZO-18mo-F-naive-35_GT18-03798_CGAGGCTG-CTCCTTAC_S4_R1_001.trim.trim.fastq.mm10_sorted_rmdup_shifted_sorted.bam	NZO	18mo	F	naive	35	37431	0.311727	0.0142825	147408717	99.87
20180406_17-ucar-001-run12_bamfiles_NZO-18mo-F-naive-36_GT18-03799_AAGAGGCA-CTCCTTAC_S6_R1_001.trim.trim.fastq.mm10_sorted_rmdup_shifted_sorted.bam	NZO	18mo	F	naive	36	34915	0.261927	0.0112002	110163353	99.92
20180406_17-ucar-001-run13_bamfiles_NZO-18mo-F-naive-42_GT18-03800_CTCTCTAC-TACTCCTT_S6_R1_001.trim.trim.fastq.mm10_sorted_rmdup_shifted_sorted.bam	NZO	18mo	F	naive	42	53771	0.338266	0.0344281	121504036	99.89
20180406_17-ucar-001-run13_bamfiles_NZO-18mo-M-naive-38_GT18-03801_CAGAGAGG-TACTCCTT_S2_R1_001.trim.trim.fastq.mm10_sorted_rmdup_shifted_sorted.bam	NZO	18mo	M	naive	38	48418	0.334207	0.0294939	57789510	99.76
20180406_17-ucar-001-run13_bamfiles_NZO-18mo-M-naive-39_GT18-03802_GCTACGCT-TACTCCTT_S5_R1_001.trim.trim.fastq.mm10_sorted_rmdup_shifted_sorted.bam	NZO	18mo	M	naive	39	51938	0.384758	0.0331081	61745368	99.77
20180406_17-ucar-001-run14_bamfiles_NZO-18mo-M-naive-40_GT18-03803_CGAGGCTG-TACTCCTT_S5_R1_001.trim.trim.fastq.mm10_sorted_rmdup_shifted_sorted.bam	NZO	18mo	M	naive	40	49742	0.315097	0.0314678	43412984	99.77
20180524_17-ucar-001-run23_bamfiles_B6-3mo-M-naive-1_GT18-04675_AGGCAGAA-CTCCTTAC_S2_R1_001.trim.trim.fastq.mm10_sorted_rmdup_shifted_sorted.bam	B6	3mo	M	naive	1	37073	0.371507	0.0144176	63685006	99.83
20180524_17-ucar-001-run23_bamfiles_B6-3mo-M-naive-2_GT18-04676_TCCTGAGC-CTCCTTAC_S5_R1_001.trim.trim.fastq.mm10_sorted_rmdup_shifted_sorted.bam	B6	3mo	M	naive	2	47143	0.473561	0.0333562	44217814	99.75
20180524_17-ucar-001-run24_bamfiles_B6-3mo-F-naive-5_GT18-04674_CGTACTAG-CTCCTTAC_S1_R1_001.trim.trim.fastq.mm10_sorted_rmdup_shifted_sorted.bam	B6	3mo	F	naive	5	47567	0.550047	0.0324762	150553788	99.91
20180904_17-ucar-001-run28_bamfiles_NZO-3mo-M-naive-253_GT18-10933_GTAGAGGA-AGGCTTAG_S7_R1_001.trim.trim.fastq.mm10_sorted_rmdup_shifted_sorted.bam	NZO	3mo	M	naive	253	32896	0.343126	0.00899983	47468942	99.73
20180911_17-ucar-001-run29_bamfiles_NZO-3mo-M-naive-251_GT18-10931_CGAGGCTG-AGGCTTAG_S2_R1_001.trim.trim.fastq.mm10_sorted_rmdup_shifted_sorted.bam	NZO	3mo	M	naive	251	31359	0.26139	0.00917954	63468526	99.76
20180911_17-ucar-001-run30_bamfiles_NZO-3mo-M-naive-252_GT18-10932_AAGAGGCA-AGGCTTAG_S1_R1_001.trim.trim.fastq.mm10_sorted_rmdup_shifted_sorted.bam	NZO	3mo	M	naive	252	31501	0.258341	0.00903487	74250086	99.81
20180911_17-ucar-001-run31_bamfiles_NZO-3mo-F-naive-245_GT18-10930_GCTACGCT-AGGCTTAG_S7_R1_001.trim.trim.fastq.mm10_sorted_rmdup_shifted_sorted.bam	NZO	3mo	F	naive	245	78997	0.38271	0.0111482	89986754	99.79
20180911_17-ucar-001-run32_bamfiles_NZO-3mo-F-naive-243_GT18-10928_GTAGAGGA-TACTCCTT_S7_R1_001.trim.trim.fastq.mm10_sorted_rmdup_shifted_sorted.bam	NZO	3mo	F	naive	243	9558	0.35789	0.00219228	77229819	99.82
20180911_17-ucar-001-run32_bamfiles_NZO-3mo-F-naive-244_GT18-10929_CAGAGAGG-AGGCTTAG_S2_R1_001.trim.trim.fastq.mm10_sorted_rmdup_shifted_sorted.bam	NZO	3mo	F	naive	244	16220	0.316506	0.00295327	74857745	99.77
20180227_17-ucar-001-run6_bamfiles_B6-18mo-F-PBL-40_GT18-01754_TAAGGCGA-ATAGAGAG_S2_R1_001.trim.trim.fastq.mm10_sorted_rmdup_shifted_sorted.bam	B6	18mo	F	PBL	40	54774	0.254768	0.0225561	102464503	99.69
20180227_17-ucar-001-run6_bamfiles_B6-18mo-F-PBL-41_GT18-01755_CGTACTAG-ATAGAGAG_S6_R1_001.trim.trim.fastq.mm10_sorted_rmdup_shifted_sorted.bam	B6	18mo	F	PBL	41	64487	0.213893	0.0257788	87754044	99.82
20180227_17-ucar-001-run8_bamfiles_B6-18mo-M-PBL-47_GT18-01759_CTCTCTAC-ATAGAGAG_S4_R1_001.trim.trim.fastq.mm10_sorted_rmdup_shifted_sorted.bam	B6	18mo	M	PBL	47	38104	0.211117	0.0101687	85437179	99.6
20180301_17-ucar-001-run9_bamfiles_B6-18mo-F-PBL-42_GT18-01756_AGGCAGAA-ATAGAGAG_S5_R1_001.trim.trim.fastq.mm10_sorted_rmdup_shifted_sorted.bam	B6	18mo	F	PBL	42	44805	0.225462	0.0130868	60425735	99.74
20180301_17-ucar-001-run9_bamfiles_B6-18mo-M-PBL-45_GT18-01757_TCCTGAGC-ATAGAGAG_S2_R1_001.trim.trim.fastq.mm10_sorted_rmdup_shifted_sorted.bam	B6	18mo	M	PBL	45	33210	0.151728	0.010149	98463238	99.87
20180406_17-ucar-001-run11_bamfiles_NZO-18mo-F-PBL-35_GT18-03780_CTCTCTAC-ATAGAGAG_S5_R1_001.trim.trim.fastq.mm10_sorted_rmdup_shifted_sorted.bam	NZO	18mo	F	PBL	35	25031	0.199985	0.00547155	85238221	99.73
20180406_17-ucar-001-run12_bamfiles_NZO-18mo-M-PBL-40_GT18-03785_CTCTCTAC-AGAGGATA_S1_R1_001.trim.trim.fastq.mm10_sorted_rmdup_shifted_sorted.bam	NZO	18mo	M	PBL	40	22578	0.151978	0.00522694	81044287	99.84
20180406_17-ucar-001-run13_bamfiles_NZO-18mo-M-PBL-38_GT18-03783_CGAGGCTG-ATAGAGAG_S4_R1_001.trim.trim.fastq.mm10_sorted_rmdup_shifted_sorted.bam	NZO	18mo	M	PBL	38	25530	0.198178	0.00625128	88524002	99.69
20180406_17-ucar-001-run13_bamfiles_NZO-18mo-M-PBL-39_GT18-03784_AAGAGGCA-ATAGAGAG_S3_R1_001.trim.trim.fastq.mm10_sorted_rmdup_shifted_sorted.bam	NZO	18mo	M	PBL	39	23946	0.174807	0.00596415	103338890	99.75
20180406_17-ucar-001-run14_bamfiles_NZO-18mo-F-PBL-42_GT18-03782_GCTACGCT-ATAGAGAG_S6_R1_001.trim.trim.fastq.mm10_sorted_rmdup_shifted_sorted.bam	NZO	18mo	F	PBL	42	22012	0.161589	0.00405089	57495763	99.91
20180524_17-ucar-001-run21_bamfiles_B6-3mo-F-PBL-4_GT18-04658_TAAGGCGA-ATAGAGAG_S4_R1_001.trim.trim.fastq.mm10_sorted_rmdup_shifted_sorted.bam	B6	3mo	F	PBL	4	37739	0.529582	0.0114057	39374990	97.52
20180524_17-ucar-001-run21_bamfiles_B6-3mo-F-PBL-5_GT18-04659_CGTACTAG-ATAGAGAG_S1_R1_001.trim.trim.fastq.mm10_sorted_rmdup_shifted_sorted.bam	B6	3mo	F	PBL	5	28041	0.510418	0.00948713	53681647	99.79
20180524_17-ucar-001-run22_bamfiles_B6-3mo-M-PBL-2_GT18-04661_TCCTGAGC-ATAGAGAG_S3_R1_001.trim.trim.fastq.mm10_sorted_rmdup_shifted_sorted.bam	B6	3mo	M	PBL	2	24060	0.377539	0.00574177	96051898	99.81
20180524_17-ucar-001-run22_bamfiles_B6-3mo-M-PBL-3_GT18-04662_TAGGCATG-ATAGAGAG_S4_R1_001.trim.trim.fastq.mm10_sorted_rmdup_shifted_sorted.bam	B6	3mo	M	PBL	3	40318	0.387861	0.0139756	63231164	99.65
20180524_17-ucar-001-run25_bamfiles_B6-3mo-M-PBL-1_GT18-04660_AGGCAGAA-ATAGAGAG_S3_R1_001.trim.trim.fastq.mm10_sorted_rmdup_shifted_sorted.bam	B6	3mo	M	PBL	1	37633	0.469586	0.0130699	50752771	99.06
20180904_17-ucar-001-run28_bamfiles_NZO-3mo-F-PBL-243_GT18-10904_CAGAGAGG-ATAGAGAG_S6_R1_001.trim.trim.fastq.mm10_sorted_rmdup_shifted_sorted.bam	NZO	3mo	F	PBL	243	55786	0.215062	0.0197998	86902336	99.79
20180904_17-ucar-001-run28_bamfiles_NZO-3mo-F-PBL-244_GT18-10905_GCTACGCT-ATAGAGAG_S1_R1_001.trim.trim.fastq.mm10_sorted_rmdup_shifted_sorted.bam	NZO	3mo	F	PBL	244	47505	0.212556	0.0135349	83053432	99.84
20180911_17-ucar-001-run29_bamfiles_NZO-3mo-M-PBL-251_GT18-10907_AAGAGGCA-ATAGAGAG_S1_R1_001.trim.trim.fastq.mm10_sorted_rmdup_shifted_sorted.bam	NZO	3mo	M	PBL	251	36164	0.279244	0.0100904	81442874	99.84
20180911_17-ucar-001-run29_bamfiles_NZO-3mo-M-PBL-252_GT18-10908_GTAGAGGA-ATAGAGAG_S6_R1_001.trim.trim.fastq.mm10_sorted_rmdup_shifted_sorted.bam	NZO	3mo	M	PBL	252	33709	0.275904	0.00797591	85354969	99.84
20180911_17-ucar-001-run31_bamfiles_NZO-3mo-M-PBL-253_GT18-10909_CAGAGAGG-AGAGGATA_S3_R1_001.trim.trim.fastq.mm10_sorted_rmdup_shifted_sorted.bam	NZO	3mo	M	PBL	253	69012	0.204572	0.0129756	108882730	99.84
20180911_17-ucar-001-run32_bamfiles_NZO-3mo-F-PBL-245_GT18-10906_CGAGGCTG-ATAGAGAG_S5_R1_001.trim.trim.fastq.mm10_sorted_rmdup_shifted_sorted.bam	NZO	3mo	F	PBL	245	52275	0.214198	0.017273	102686884	99.58
20180125_17-ucar-001-run4_bamfiles_NZO-12mo-F-spleen-89_GT18-00073_TAAGGCGA-AGAGGATA_S5_R1_001.trim.trim.fastq.mm10_sorted_rmdup_shifted_sorted.bam	NZO	12mo	F	spleen	89	26592	0.109763	0.00424564	34862334	97.48
20180125_17-ucar-001-run4_bamfiles_NZO-12mo-F-spleen-90_GT18-00074_CGTACTAG-TCTACTCT_S2_R1_001.trim.trim.fastq.mm10_sorted_rmdup_shifted_sorted.bam	NZO	12mo	F	spleen	90	25564	0.130673	0.00546359	84510847	99.86
20180125_17-ucar-001-run4_bamfiles_NZO-12mo-F-spleen-94_GT18-00075_AGGCAGAA-CTCCTTAC_S6_R1_001.trim.trim.fastq.mm10_sorted_rmdup_shifted_sorted.bam	NZO	12mo	F	spleen	94	48663	0.162247	0.0131067	107262736	99.8
20180125_17-ucar-001-run4_bamfiles_NZO-12mo-M-spleen-95_GT18-00076_TCCTGAGC-TATGCAGT_S3_R1_001.trim.trim.fastq.mm10_sorted_rmdup_shifted_sorted.bam	NZO	12mo	M	spleen	95	26338	0.114404	0.00473668	111218447	99.84
20180125_17-ucar-001-run4_bamfiles_NZO-12mo-M-spleen-96_GT18-00077_GGACTCCT-TACTCCTT_S4_R1_001.trim.trim.fastq.mm10_sorted_rmdup_shifted_sorted.bam	NZO	12mo	M	spleen	96	30094	0.134688	0.00665336	76167676	99.7
20180125_17-ucar-001-run4_bamfiles_NZO-12mo-M-spleen-96_GT18-00078_TAGGCATG-AGGCTTAG_S1_R1_001.trim.trim.fastq.mm10_sorted_rmdup_shifted_sorted.bam	NZO	12mo	M	spleen	96	37165	0.14426	0.00742867	103810333	99.83
20180227_17-ucar-001-run6_bamfiles_B6-18mo-F-spleen-42_GT18-01762_AGGCAGAA-AGAGGATA_S5_R1_001.trim.trim.fastq.mm10_sorted_rmdup_shifted_sorted.bam	B6	18mo	F	spleen	42	77395	0.24593	0.0239078	56628214	99.77
20180227_17-ucar-001-run6_bamfiles_B6-18mo-M-spleen-45_GT18-01763_TCCTGAGC-AGAGGATA_S4_R1_001.trim.trim.fastq.mm10_sorted_rmdup_shifted_sorted.bam	B6	18mo	M	spleen	45	61375	0.250563	0.0236167	117312703	99.78
20180227_17-ucar-001-run7_bamfiles_B6-18mo-F-spleen-40_GT18-01760_TAAGGCGA-AGAGGATA_S3_R1_001.trim.trim.fastq.mm10_sorted_rmdup_shifted_sorted.bam	B6	18mo	F	spleen	40	46641	0.160251	0.012884	104770150	99.77
20180301_17-ucar-001-run10_bamfiles_B6-18mo-M-spleen-47_GT18-01765_CTCTCTAC-AGAGGATA_S2_R1_001.trim.trim.fastq.mm10_sorted_rmdup_shifted_sorted.bam	B6	18mo	M	spleen	47	66960	0.258045	0.0267612	117863995	99.79
20180301_17-ucar-001-run9_bamfiles_B6-18mo-F-spleen-41_GT18-01761_CGTACTAG-AGAGGATA_S4_R1_001.trim.trim.fastq.mm10_sorted_rmdup_shifted_sorted.bam	B6	18mo	F	spleen	41	69981	0.226156	0.0221571	119771659	99.75
20180406_17-ucar-001-run11_bamfiles_NZO-18mo-F-spleen-36_GT18-03787_GCTACGCT-AGAGGATA_S3_R1_001.trim.trim.fastq.mm10_sorted_rmdup_shifted_sorted.bam	NZO	18mo	F	spleen	36	29552	0.132582	0.00515335	92463195	99.91
20180406_17-ucar-001-run11_bamfiles_NZO-18mo-F-spleen-42_GT18-03788_CGAGGCTG-AGAGGATA_S2_R1_001.trim.trim.fastq.mm10_sorted_rmdup_shifted_sorted.bam	NZO	18mo	F	spleen	42	32390	0.105637	0.00592774	87993955	99.79
20180406_17-ucar-001-run12_bamfiles_NZO-18mo-F-spleen-35_GT18-03786_CAGAGAGG-AGAGGATA_S5_R1_001.trim.trim.fastq.mm10_sorted_rmdup_shifted_sorted.bam	NZO	18mo	F	spleen	35	32232	0.136151	0.00776643	79414701	99.82
20180406_17-ucar-001-run13_bamfiles_NZO-18mo-M-spleen-38_GT18-03789_AAGAGGCA-AGAGGATA_S1_R1_001.trim.trim.fastq.mm10_sorted_rmdup_shifted_sorted.bam	NZO	18mo	M	spleen	38	23571	0.122348	0.00532207	132247100	99.89
20180406_17-ucar-001-run15_bamfiles_NZO-18mo-M-spleen-39_GT18-03790_CTCTCTAC-TCTACTCT_S6_R1_001.trim.trim.fastq.mm10_sorted_rmdup_shifted_sorted.bam	NZO	18mo	M	spleen	39	31883	0.124295	0.00659413	100803927	99.75
20180406_17-ucar-001-run15_bamfiles_NZO-18mo-M-spleen-40_GT18-03791_CAGAGAGG-TCTACTCT_S2_R1_001.trim.trim.fastq.mm10_sorted_rmdup_shifted_sorted.bam	NZO	18mo	M	spleen	40	19927	0.122329	0.00369735	92333395	99.73
20180524_17-ucar-001-run21_bamfiles_B6-3mo-M-spleen-1_GT18-04665_AGGCAGAA-AGAGGATA_S6_R1_001.trim.trim.fastq.mm10_sorted_rmdup_shifted_sorted.bam	B6	3mo	M	spleen	1	21562	0.100089	0.00374938	119085649	99.88
20180524_17-ucar-001-run21_bamfiles_B6-3mo-M-spleen-2_GT18-04666_TCCTGAGC-AGAGGATA_S3_R1_001.trim.trim.fastq.mm10_sorted_rmdup_shifted_sorted.bam	B6	3mo	M	spleen	2	21591	0.096578	0.00338147	64685247	99.76
20180524_17-ucar-001-run24_bamfiles_B6-3mo-F-spleen-4_GT18-04663_TAAGGCGA-AGAGGATA_S2_R1_001.trim.trim.fastq.mm10_sorted_rmdup_shifted_sorted.bam	B6	3mo	F	spleen	4	29770	0.517986	0.0106652	101897784	99.67
20180524_17-ucar-001-run25_bamfiles_B6-3mo-F-spleen-5_GT18-04664_CGTACTAG-AGAGGATA_S5_R1_001.trim.trim.fastq.mm10_sorted_rmdup_shifted_sorted.bam	B6	3mo	F	spleen	5	32814	0.509329	0.0123563	47416593	99.54
20180904_17-ucar-001-run28_bamfiles_NZO-3mo-F-spleen-244_GT18-10911_CGAGGCTG-AGAGGATA_S5_R1_001.trim.trim.fastq.mm10_sorted_rmdup_shifted_sorted.bam	NZO	3mo	F	spleen	244	24774	0.110152	0.00361571	113326172	99.83
20180904_17-ucar-001-run28_bamfiles_NZO-3mo-F-spleen-245_GT18-10912_AAGAGGCA-AGAGGATA_S4_R1_001.trim.trim.fastq.mm10_sorted_rmdup_shifted_sorted.bam	NZO	3mo	F	spleen	245	24139	0.102326	0.00390367	90066973	99.78
20180911_17-ucar-001-run30_bamfiles_NZO-3mo-M-spleen-251_GT18-10913_GTAGAGGA-AGAGGATA_S2_R1_001.trim.trim.fastq.mm10_sorted_rmdup_shifted_sorted.bam	NZO	3mo	M	spleen	251	21168	0.092252	0.00396919	107333583	99.79
20180911_17-ucar-001-run32_bamfiles_B6-12mo-M-spleen-218_GT17-14904_GGACTCCT-TATGCAGT_S3_R1_001.trim.trim.fastq.mm10_sorted_rmdup_shifted_sorted.bam	B6	12mo	M	spleen	218	27763	0.110496	0.00398758	108679151	99.89
20180911_17-ucar-001-run32_bamfiles_NZO-3mo-F-spleen-243_GT18-10910_GCTACGCT-AGAGGATA_S1_R1_001.trim.trim.fastq.mm10_sorted_rmdup_shifted_sorted.bam	NZO	3mo	F	spleen	243	25758	0.106752	0.00399698	117088104	99.78
20180911_17-ucar-001-run32_bamfiles_NZO-3mo-M-spleen-252_GT18-10914_CAGAGAGG-TCTACTCT_S4_R1_001.trim.trim.fastq.mm10_sorted_rmdup_shifted_sorted.bam	NZO	3mo	M	spleen	252	19784	0.109871	0.00342284	94766239	99.83
