## Supplementary material for "Transcriptional activation of Jun and Fos members of the AP-1 complex is a conserved signature of immune aging that contributes to inflammaging": Table S6

### Sheet: AP1 genes
Jun
Junb
Jund
Fos
Fosb
Fra1
Fra2
Atf
Atf2
Atf3
Atf4
Atf5
Atf6
Atf6b
Atf7
Batf
Batf2
Batf3
Jdp2
Maf
Mafa
Mafb
Maff
Mafg
Mafk

### Sheet: AP1 gene family association
Family	Genes
Jun	Jun, Junb, Jund
Fos	Fos, Fosb, Fra1, Fra2
Atf	Atf, Atf2, Atf3, Atf4, Atf5, Atf6, Atf6b, Atf7, Batf, Batf2, Batf3
Maf	Maf, Mafa, Mafb, Maff, Mafg, Mafk
