## Supplementary material for "Transcriptional activation of Jun and Fos members of the AP-1 complex is a conserved signature of immune aging that contributes to inflammaging": Table S10

### Sheet: Number of TFs
Strain	TCT	Age	TF	TF count	Total TF count
B6	CD8+ Memory	18	FOS	9219	4511856
B6	CD8+ Memory	18	JDP2	6131	4511856
B6	CD8+ Memory	18	FOSL2	10932	4511856
B6	CD8+ Memory	18	JUND	9717	4511856
B6	CD8+ Memory	18	JUNB	11274	4511856
B6	CD8+ Memory	18	NFE2L2	5974	4511856
B6	CD8+ Memory	3	FOS	3751	3960487
B6	CD8+ Memory	3	JUNB	6268	3960487
B6	CD8+ Memory	3	NFE2L2	2812	3960487
B6	CD8+ Memory	3	FOSL2	5665	3960487
B6	CD8+ Memory	3	JUND	4241	3960487
B6	CD8+ Memory	3	JDP2	2089	3960487
B6	CD8+ Naive	18	NFE2L2	6077	4702729
B6	CD8+ Naive	18	FOSL2	7743	4702729
B6	CD8+ Naive	18	JUND	6566	4702729
B6	CD8+ Naive	18	JUNB	8314	4702729
B6	CD8+ Naive	18	JDP2	3730	4702729
B6	CD8+ Naive	18	FOS	5919	4702729
B6	CD8+ Naive	3	JUNB	2494	3630895
B6	CD8+ Naive	3	FOSL2	1549	3630895
B6	CD8+ Naive	3	JUND	1553	3630895
B6	CD8+ Naive	3	FOS	1997	3630895
B6	CD8+ Naive	3	JDP2	572	3630895
B6	CD8+ Naive	3	NFE2L2	1929	3630895
B6	PBL	18	JUNB	2557	4156590
B6	PBL	18	FOSL2	3973	4156590
B6	PBL	18	FOS	2333	4156590
B6	PBL	18	JDP2	749	4156590
B6	PBL	18	NFE2L2	3830	4156590
B6	PBL	18	JUND	2619	4156590
B6	PBL	3	JDP2	85	2273070
B6	PBL	3	FOSL2	705	2273070
B6	PBL	3	JUNB	220	2273070
B6	PBL	3	NFE2L2	493	2273070
B6	PBL	3	FOS	213	2273070
B6	PBL	3	JUND	89	2273070
B6	Spleen	18	FOSL2	7302	5073125
B6	Spleen	18	JDP2	1818	5073125
B6	Spleen	18	NFE2L2	6985	5073125
B6	Spleen	18	FOS	5765	5073125
B6	Spleen	18	JUNB	8156	5073125
B6	Spleen	18	JUND	5245	5073125
B6	Spleen	3	JUND	186	3964598
B6	Spleen	3	JUNB	540	3964598
B6	Spleen	3	NFE2L2	862	3964598
B6	Spleen	3	FOSL2	243	3964598
B6	Spleen	3	FOS	526	3964598
B6	Spleen	3	JDP2	240	3964598
NZO	CD8+ Memory	18	JUNB	5218	3836459
NZO	CD8+ Memory	18	NFE2L2	4048	3836459
NZO	CD8+ Memory	18	JUND	4907	3836459
NZO	CD8+ Memory	18	FOS	3966	3836459
NZO	CD8+ Memory	18	JDP2	2208	3836459
NZO	CD8+ Memory	18	FOSL2	4733	3836459
NZO	CD8+ Memory	3	FOSL2	69	3902089
NZO	CD8+ Memory	3	JDP2	44	3902089
NZO	CD8+ Memory	3	NFE2L2	906	3902089
NZO	CD8+ Memory	3	FOS	75	3902089
NZO	CD8+ Memory	3	JUNB	111	3902089
NZO	CD8+ Memory	3	JUND	395	3902089
NZO	CD8+ Naive	18	FOSL2	4828	4056341
NZO	CD8+ Naive	18	NFE2L2	4314	4056341
NZO	CD8+ Naive	18	FOS	2922	4056341
NZO	CD8+ Naive	18	JDP2	1568	4056341
NZO	CD8+ Naive	18	JUND	3179	4056341
NZO	CD8+ Naive	18	JUNB	4517	4056341
NZO	CD8+ Naive	3	FOSL2	270	4056949
NZO	CD8+ Naive	3	FOS	328	4056949
NZO	CD8+ Naive	3	JUNB	346	4056949
NZO	CD8+ Naive	3	NFE2L2	474	4056949
NZO	CD8+ Naive	3	JUND	230	4056949
NZO	CD8+ Naive	3	JDP2	35	4056949
NZO	PBL	18	FOS	75	3058876
NZO	PBL	18	JUNB	286	3058876
NZO	PBL	18	NFE2L2	1356	3058876
NZO	PBL	18	FOSL2	220	3058876
NZO	PBL	18	JUND	306	3058876
NZO	PBL	18	JDP2	70	3058876
NZO	PBL	3	NFE2L2	3879	4277062
NZO	PBL	3	JUNB	3622	4277062
NZO	PBL	3	JDP2	629	4277062
NZO	PBL	3	FOSL2	1749	4277062
NZO	PBL	3	JUND	2143	4277062
NZO	PBL	3	FOS	1508	4277062
NZO	Spleen	18	JUNB	204	3711971
NZO	Spleen	18	FOSL2	149	3711971
NZO	Spleen	18	JUND	299	3711971
NZO	Spleen	18	FOS	56	3711971
NZO	Spleen	18	JDP2	21	3711971
NZO	Spleen	18	NFE2L2	2177	3711971
NZO	Spleen	3	FOS	112	4104200
NZO	Spleen	3	JDP2	11	4104200
NZO	Spleen	3	FOSL2	54	4104200
NZO	Spleen	3	JUND	102	4104200
NZO	Spleen	3	JUNB	86	4104200
NZO	Spleen	3	NFE2L2	652	4104200
