## Supplementary material for "Transcriptional activation of Jun and Fos members of the AP-1 complex is a conserved signature of immune aging that contributes to inflammaging": Table S12

### Sheet: Human Old
TFs	module.name	p.val	overlapping.genes	module.overlapping.ratio	adj.p	status
FOS	U_cAMP/NF-KB activation	6.71076e-11	SPHK1,RLF,SPRED2,FOSL2,BCL6,SLC9A8,LRRFIP2,IRF2BP2,UPP1,EMP1,YPEL5,METRNL,PHLDA2,SERTAD1,LMNA,TUBB6,MIDN,NINJ1,USP3,CDKN1A,EHD4,PPP1R15A,ARIH1,MCL1,IFRD1,NXF1,NDRG1,TP53INP2,NFIL3,GADD45B,BCL3,PLAUR,PLEKHB2,G0S2,ATF3,TOM1,MAPK6,JAG1,SLC12A6,MEF2D,PTP4A1,SLC16A6,SLA,ZFP36,PHC2,FTH1,RARA,IL1B,FAM49A,SDC4,CAMKK1	0.204	1.87901e-09	HO
FOS	U_metabolism/replication	0.00141311	TBXAS1,NCF2,ANXA2,EMILIN2,STAB1,SLC22A18,VDR,TPP1,SLC11A1,TNFSF13B,SLC27A1,KYNU,S100A11,HNMT,PPM1F,CD163,CTSB,CST3	0.165138	0.0172265	HO
FOS	B cells	0.00193545	GSPT1,MAP2K3,SLC6A8,FBXO7,SLC1A5,ANK1,NRXN3,HDGF,CTNNAL1,TRIM58,FGL1,MARK3,NUDT4,SNCA,CDC34,DRD2,MXI1,GPNMB	0.160714	0.0172265	HO
FOS	Myeloid lineage 1	0.00246093	CREB5,CAST,PADI4,EIF4E3,S100A12,ANXA2,LRRFIP2,DNASE1L1,ALDOA,NEU1,PDXK,SH3TC1,TFEB,CPNE8,RTN4,ALOX5,DSC2,LRP1,COTL1,SERPINB1,F5,PSTPIP1,SLC11A1,VNN1,CKAP4,PXK,IL13RA1,HMOX1,HADHB,CTSB	0.131004	0.0172265	HO
FOS	U_Immsurface/cytokines/signaling	0.0130617	HEXB,CYFIP1,CSF1R,BTK,BMP2K,ARSD,CBFA2T3,FYB,KIAA0513,MPEG1,HNMT,HPSE	0.155844	0.0731454	HO
FOS	U_enzymes	0.0181967	CASP8,MFN2,DDX3X,CRKL,PCGF5,RAB5A,SOS2,CAB39,FLI1,RERE,STAT5B,MCL1,RALB,CREB1,NMD3,WDR1,ENO1,PPFIA1,ACTR3	0.127517	0.0849177	HO
FOS	Unknown	0.029857	EIF5,TNFAIP3,CREM,RGS1,BTG3,IDS,MAFK,PER1,ILF3,PTP4A1,PDE4D,NR4A2,DUSP5,TSPYL2	0.132075	0.119428	HO
FOS	Cytotoxic cells	0.127471	MGAT1,ALOX5,GAS7,RALB,RGS2,SLC11A1,TTYH3,NQO2,TNFSF13B,KYNU,TNFRSF1A,CD163,NPC2,SDCBP,CTSB	0.104895	0.446147	HO
FOS	Myeloid lineage 2	0.249032	IL23A,LZTFL1,AQP3,LTB,GATA3,STAT5B,KPNA5,DGKA,FMNL3,RASGRP1,CCR7	0.0964912	0.774765	HO
FOS	U_P53 signaling	0.5677	ANKRD22,MX2,PARP14,RAB8A,C1GALT1,PARP9,CACNA1A	0.0752688	1	HO
FOS	Ribosomal proteins	0.57924	CLU,MYLK,ZNF185,VCL,CMIP,RUFY1,GAS2L1	0.0744681	1	HO
FOS	Neutrophils	0.595498	MSRA,BPGM,S100P	0.075	1	HO
FOS	U_protphosphatases/PI3K	0.601862	ANKRD11,AKAP13,UBE2E3,ARHGEF7,MBNL1,DLGAP4,SNRK	0.0729167	1	HO
FOS	U_mitochondrial proteins	0.609129	ELF1,CHD9,DERL1,GCC2,SOCS5,CRY1,CRKL,ARHGAP12,PIK3CA,NET1,ABI1,RB1CC1,PIK3R1,CASP7,PTGER4,HIPK1,PTPRC,ILF3,AGPAT5,KPNA3,FUBP1,MATR3	0.0730897	1	HO
FOS	U_Immunity/cytoskeleton	0.634563	COMMD6,RPL24,RPL6,GTF3A,HINT1,NAP1L1,GNB2L1	0.0707071	1	HO
FOS	Plasma cells	0.652512	PLEKHG1,COBLL1,PALM2-AKAP2,CD19	0.0689655	1	HO
FOS	U_proteasome/ubiquitin cx	0.775093	CHD9,IL7R,SRPK2,ABI1,PIK3R1,AKAP13,HIPK1,PTPRC,SSH1	0.0625	1	HO
FOS	Inflammation II	0.80035	PANK2,CAB39,SEC23B,PGM2,RFT1,RPA2,NFE2L1,GLRX,CREB1,PDCD6IP,PTPN22,PANX1,MAP2K4,ACTR3,PHF6	0.0635593	1	HO
FOS	Platelets	0.866906	OSBPL7,PRF1,SYTL2,PRKCH	0.05	1	HO
FOS	T Cells	0.901704	WDR37,MTMR4,LUC7L,ATE1,RASGRP2,CRBN,ATM,INPP5E,OGG1,CHD2,ARHGEF7,FUBP1,DGKD	0.0562771	1	HO
FOS	Erythrocytes	0.932229	RPN2	0.0294118	1	HO
FOS	Interferon-inducible	0.935768	ADCY7,ZKSCAN1,CLCN3,CDK8,ARL6IP5,GRSF1,FBXL4,COG5,FLI1,CREB1,PTPRC,NEK9,MEF2C	0.0532787	1	HO
FOS	MHC/Ribosomal proteins	0.938844	RPL24,EEF1A1,RPLP1	0.038961	1	HO
FOS	U_RAS/kinases	0.97792	SLC4A4,CAST,H19,DYRK1A,RHOBTB3,ROCK2,DTNA,SEMA6A,BAIAP2,IL4R,DKK1	0.0458333	1	HO
FOS	Inflammation I	0.998238	TERF2,PDE4DIP,ASF1A	0.0223881	1	HO
FOS	U_hemoglobin	0.999882	ANKRD11,RABEP1,NDUFB6,MRPL48,PSMA5,RASSF5,REPS1	0.0261194	1	HO
FOS	U_T cells/cytoskeleton	1		0	1	HO
FOS	U_kinases/phosphatases	1		0	1	HO
FOSL2	U_cAMP/NF-KB activation	6.64499e-09	SPHK1,PLAUR,RLF,SPRED2,FOSL2,BCL6,SLC9A8,LRRFIP2,IRF2BP2,SLC43A2,UPP1,YPEL5,METRNL,PHLDA2,SERTAD1,LMNA,GABARAPL1,TUBB6,MIDN,NINJ1,ETS2,MAP1LC3B,USP3,OPA1,ATXN1,CDKN1A,NDRG1,INSIG1,PPP1R15A,STX11,MCL1,IFRD1,BCL3,TP53INP2,MEF2D,NFIL3,GADD45B,PLEKHB2,RUNX1,G0S2,MNT,ATF3,TOM1,MAPK6,DNAJB5,JAG1,FAM53C,PTP4A1,SLC16A6,ZFP36,PHC2,PPIF,RARA,IL1B,FAM49A,SDC4,ZCCHC2	0.228	1.8606e-07	HO
FOSL2	Myeloid lineage 1	0.000163093	DNASE1L1,CREB5,RTN4,PADI4,EIF4E3,ANXA2,LRRFIP2,ALDOA,FLOT2,CORO1C,NEU1,PDXK,RXRA,SH3TC1,TFEB,CPNE8,SLC36A4,PSTPIP1,GPX1,ALOX5,LMO2,DSC2,LRP1,FUCA2,F5,RRAGD,CRTAP,ALDH3B1,ZYX,SLC11A1,PXK,NANS,SMARCD3,CAMKK2,NEK6,MAPKAPK3,HMOX1,C20orf194,TTC7A,CTSB,GM2A,CAST	0.183406	0.0022833	HO
FOSL2	U_metabolism/replication	0.00066169	NCF2,ANXA2,SERPINA1,EMILIN2,EPB41L3,CTNNA1,STAB1,CD1D,SLC22A18,VDR,TPP1,KIAA1598,SLC11A1,TNFSF13B,CD163,SLC27A1,KYNU,MYD88,PPM1F,CTSB,GM2A,CST3,TNFRSF1B	0.211009	0.00617577	HO
FOSL2	Myeloid lineage 2	0.0125809	ENO2,IL23A,CCR7,CD7,LZTFL1,AQP3,LTB,GATA3,STAT5B,BIN1,HSD17B8,KPNA5,DGKA,FMNL3,LTBP3,RHOH,CYFIP2,TGIF2,ABLIM1,RASGRP1	0.175439	0.0880665	HO
FOSL2	Cytotoxic cells	0.0212009	SERPINA1,SLC16A5,RXRA,MS4A6A,ALOX5,ITGB2,GAS7,RGS2,RALB,CDA,ALDH3B1,TNFRSF1A,DOCK5,SLC11A1,TTYH3,NQO2,TNFSF13B,CD163,KYNU,ZNF516,NPC2,CTSB,SDCBP	0.160839	0.118725	HO
FOSL2	B cells	0.0384404	GSPT1,MAP2K3,SLC6A8,FBXO7,YPEL3,SLC1A5,ANK1,HDGF,CTNNAL1,TRIM58,GYPC,MARK3,NUDT4,SNCA,CDC34,MXI1,GPNMB,ADIPOR1	0.160714	0.179389	HO
FOSL2	U_Immsurface/cytokines/signaling	0.0511066	HEXB,CYFIP1,CSF1R,BTK,KLF4,MS4A6A,BMP2K,CBFA2T3,SLC24A4,FYB,KIAA0513,ARRB1,CD300A	0.168831	0.204426	HO
FOSL2	U_enzymes	0.0877882	CASP8,CCT2,MFN2,STX16,DDX3X,CRKL,RAB5A,SOS2,FLI1,PCGF5,RERE,STAT5B,MCL1,RALB,CREB1,NMD3,TNKS2,ENO1,WDR1,ATF2,ACTR3	0.14094	0.307259	HO
FOSL2	Ribosomal proteins	0.16992	EGF,MGLL,CMIP,F13A1,CLU,MYLK,ZNF185,EHD3,SPARC,RUFY1,GAS2L1,PGRMC1,JAM3	0.138298	0.528641	HO
FOSL2	Unknown	0.202996	EIF5,MAFK,TNFAIP3,CREM,ZNF331,CUL1,PPP1R16B,BTG3,IDS,PDE4D,PER1,ILF3,PTP4A1,DUSP5	0.132075	0.568388	HO
FOSL2	Platelets	0.44622	OSBPL7,AUTS2,SAMD3,PRF1,RARRES3,BIN1,GNLY,PRKCH,SYTL2	0.1125	1	HO
FOSL2	Neutrophils	0.603791	MSRA,CEACAM6,CAMP,S100P	0.1	1	HO
FOSL2	U_protphosphatases/PI3K	0.670309	PIAS2,ANKRD11,CUL1,ZNF638,MBNL1,ARHGEF7,RREB1,DLGAP4,SNRK	0.09375	1	HO
FOSL2	U_mitochondrial proteins	0.682977	ELF1,CLK4,CHD9,SYNCRIP,ZNF43,ERBB2IP,GCC2,SOCS5,CRY1,CRKL,ARHGAP12,PIK3CA,NET1,USP16,ABI1,RB1CC1,CLASP1,PIK3R1,CASP7,HIPK1,STAM,PTPRC,ILF3,PTGER4,KPNA3,ATP8A1,SLK,ATF2,ELMO2	0.0963455	1	HO
FOSL2	MHC/Ribosomal proteins	0.819891	RPL24,EEF1A1,ACTG1,RPS12,HLA-E,CFL1	0.0779221	1	HO
FOSL2	U_proteasome/ubiquitin cx	0.822155	RABGAP1L,CLK4,CHD9,IL7R,ABI1,SH2D3C,PIK3R1,HIPK1,IGF1R,PTPRC,SSH1,ABLIM1	0.0833333	1	HO
FOSL2	U_P53 signaling	0.857855	TREX1,ANKRD22,MX2,RAB8A,BST2,CACNA1A,EPSTI1	0.0752688	1	HO
FOSL2	T Cells	0.921375	WDR37,TDRD3,MTMR4,LUC7L,ZNF451,YPEL3,RASGRP2,AMY2B,CRBN,INPP5E,UNC5CL,NSUN5,ARHGEF7,CHD2,CYFIP2,DGKD,TFB1M,ZNF655	0.0779221	1	HO
FOSL2	Plasma cells	0.947138	PLEKHG1,TCF4,COBLL1	0.0517241	1	HO
FOSL2	U_Immunity/cytoskeleton	0.950534	COMMD6,RPL24,GTF3A,RPL6,CERK,NAP1L1	0.0606061	1	HO
FOSL2	Interferon-inducible	0.954045	ADCY7,ZKSCAN1,SMARCA2,SYNCRIP,ARL6IP5,OBFC1,FLI1,CUL4A,COG2,SMAD2,CREB1,CLCN3,CTBP2,NEK7,PTPRC,NEK9,MEF2C,REV3L	0.0737705	1	HO
FOSL2	U_kinases/phosphatases	0.958372	PHF20L1,C9orf64	0.0434783	1	HO
FOSL2	Inflammation II	0.960664	SH3KBP1,IDE,KRTAP4-7,ERBB2IP,MIB1,PMM2,PIGF,SEC23B,RFT1,GLRX,VAMP4,NFE2L1,CREB1,PDCD6IP,TFB1M,ACTR3,PHF6	0.0720339	1	HO
FOSL2	Erythrocytes	0.975532	RPN2	0.0294118	1	HO
FOSL2	Inflammation I	0.988221	IFI16,EIF2S1,IL16,PSME4,ASF1A,CIRBP,NAT1	0.0522388	1	HO
FOSL2	U_RAS/kinases	0.995076	SLC4A4,ERBB3,EFHC2,MAPK10,H19,MEG3,ROCK2,GAS6,SEC24D,SHANK2,BAIAP2,DOCK1,IL4R,CAST	0.0583333	1	HO
FOSL2	U_hemoglobin	0.999999	TMEM18,ANKRD11,RASSF5,CCDC12,NDUFA11,NDUFB6,PSMA5,MRPS24	0.0298507	1	HO
FOSL2	U_T cells/cytoskeleton	1		0	1	HO
JDP2	U_cAMP/NF-KB activation	8.10665e-09	UBAP1,RARA,ELL2,IFRD1,SKIL,PPP1R15A,FAM53C,RIPK2,PITPNA,GABARAPL1,CDC42,MAFB,CDADC1,ATF3,SPRED2,TP53INP2,SYAP1,ETF1,CDC42EP4,JARID2,MCL1,DNAJB5,DUSP10,SPAG9,PPP2CA,TUFT1,CCNH,ATP6V0C,TRIB1,ZFP36L1,PLEKHB2,OSM,ARIH1,NINJ1,IER5,ID1,NDRG1,RUNX1,TLE3,THBD,G0S2,PPIF,SLC12A6,IL1B,RAB11FIP1,NR1H2	0.184	2.26986e-07	HO
JDP2	Unknown	0.0114392	PDE4B,MAFF,CREM,RNMT,NR4A2,RNF139,RBBP6,CYLD,SON,CCNL1,PER1,RGS1,KLHL15,BTG3,STK17B	0.141509	0.160149	HO
JDP2	U_enzymes	0.0500402	MAP3K7,YWHAZ,TNKS2,RNF38,XRN2,SCYL2,RBM22,CDC5L,CRKL,DUSP1,MCL1,PTPN11,ORMDL1,FAS,ADPGK,SEC61A1,WDR1	0.114094	0.467042	HO
JDP2	U_mitochondrial proteins	0.0888664	RFC1,EXOSC9,TAF11,YWHAZ,RNF38,DPM1,TSPYL4,PNRC1,PER2,HIPK1,CRKL,PTPRC,ZBTB11,RBBP6,CLK4,PCNP,CYLD,POM121,KIAA0947,CSNK1G2,LIN7C,ITM2B,PIK3C2A,MTMR6,HIVEP1,CASP7,GLS,DNAJA2,PTGER4	0.0963455	0.622064	HO
JDP2	U_Immunity/cytoskeleton	0.115532	UXT,EEF2,UQCRB,RPLP2,CCNB1IP1,RPL24,RPL3,RPL15,CCNI,ATP5D,RPL36	0.111111	0.646978	HO
JDP2	Myeloid lineage 2	0.22428	TGIF2,PBXIP1,FOXP1,RNF157,CD96,CYLD,IL23A,HIVEP2,SEPT6,RASGRF2,MTUS1	0.0964912	1	HO
JDP2	U_proteasome/ubiquitin cx	0.380565	IFNGR1,HIPK1,PTPRC,CLK4,YY1,CYCS,SF1,ZFP91,NFKBIZ,STK17B,SH2D3C,CDK6	0.0833333	1	HO
JDP2	Platelets	0.382219	CCL4,GZMB,CD8A,FYN,PRF1,ORMDL3,CST7	0.0875	1	HO
JDP2	Inflammation I	0.408529	TRNT1,NUP133,ZNF200,AASDH,GGPS1,KIAA0040,SON,FPGT,GLS,GIMAP8,RALA	0.0820896	1	HO
JDP2	U_protphosphatases/PI3K	0.419558	SNRK,FOXP1,AGTPBP1,PIK3C2A,PGK1,RAPGEF6,ATF7IP,TGFBR1	0.0833333	1	HO
JDP2	Plasma cells	0.431955	PLEKHG1,GNG7,BLK,CD72,MYC	0.0862069	1	HO
JDP2	MHC/Ribosomal proteins	0.511416	RPS11,EEF2,UBC,RPL24,RPS29,RPL3	0.0779221	1	HO
JDP2	Ribosomal proteins	0.55177	CDC14B,HIST1H2BK,LAPTM4B,HIST1H3H,LTBP1,LY6G5C,ARHGAP6	0.0744681	1	HO
JDP2	U_T cells/cytoskeleton	0.632809	PARD6A	0.0769231	1	HO
JDP2	U_Immsurface/cytokines/signaling	0.68435	CTNND1,CASP1,PAK1,SIDT2,SLC8A1	0.0649351	1	HO
JDP2	B cells	0.733159	GUK1,SESN3,RAD23A,PPM1A,MXI1,GABARAPL2,CTNNAL1	0.0625	1	HO
JDP2	U_hemoglobin	0.782175	OCIAD1,NDUFB6,FAM50A,SNX5,ALDH18A1,GLYCTK,MRPL4,RNPS1,CXXC1,USMG5,USP48,HINT2,NUDCD2,CHCHD5,PSMA5,TEX264,CDK5RAP2	0.0634328	1	HO
JDP2	Neutrophils	0.807434	BNIP3L,TCN1	0.05	1	HO
JDP2	Interferon-inducible	0.809604	UBE4A,CLCN3,REV3L,ZNF143,WSB1,POT1,PTPRC,GALNT11,IKBKAP,OSBPL9,USP48,FYN,ADCY7,C6orf62,MEF2C	0.0614754	1	HO
JDP2	Cytotoxic cells	0.840459	DNTTIP1,NUP214,DIRC2,RGS2,ABTB1,ZNF516,PTPRE,CREG1	0.0559441	1	HO
JDP2	Myeloid lineage 1	0.87499	ZDHHC7,CREB5,STX12,ZYX,PAK1,PDXK,QPCT,CCPG1,AGTPBP1,CPNE8,MPP7,RAB32,PLXNC1	0.0567686	1	HO
JDP2	U_metabolism/replication	0.913991	PEA15,MYD88,EPB41L3,PILRA,GRN	0.0458716	1	HO
JDP2	U_P53 signaling	0.92119	LAP3,MX2,TRIM5,ANKRD22	0.0430108	1	HO
JDP2	Erythrocytes	0.927322	MCM2	0.0294118	1	HO
JDP2	U_RAS/kinases	0.971814	GNAO1,FLRT3,SPRY1,MAPK10,SCAMP5,MYH10,SHANK2,LPPR4,SLC4A4,PLXNC1,PRDX3	0.0458333	1	HO
JDP2	T Cells	0.979856	ZNF266,LARS,PNN,TXK,SLC33A1,PHC3,PKD1,CDK5RAP1,PLCG1,KIAA0355	0.04329	1	HO
JDP2	Inflammation II	0.983633	CBWD1,SCYL2,STARD3NL,C9orf41,MIB1,RNF20,RPS6KA3,STK17B,ICAM2,GMPR2	0.0423729	1	HO
JDP2	U_kinases/phosphatases	1		0	1	HO
JUNB	U_cAMP/NF-KB activation	1.02114e-06	SPHK1,RLF,SPRED2,FOSL2,BCL6,PTP4A1,SLC9A8,LRRFIP2,IRF2BP2,UPP1,METRNL,PHLDA2,SERTAD1,LMNA,GABARAPL1,TUBB6,MIDN,ETS2,MAP1LC3B,USP3,OPA1,ATXN1,CDKN1A,EHD4,NDRG1,PPP1R15A,STX11,MCL1,IFRD1,BCL3,TP53INP2,MEF2D,GADD45B,NXF1,RUNX1,G0S2,MNT,ATF3,MAPK6,DNAJB5,JAG1,SLC12A6,NFKBIE,SLC16A6,PHC2,OSM,PPIF,RARA,IL1B,FAM49A,NFIL3	0.204	2.85919e-05	HO
JUNB	U_metabolism/replication	2.80426e-05	NCF2,ANXA2,SERPINA1,EMILIN2,EPB41L3,CTSB,CTNNA1,STAB1,CD1D,SLC22A18,VDR,TPP1,PEA15,KIAA1598,SLC11A1,TNFSF13B,CD163,SLC27A1,KYNU,S100A11,MYD88,PPM1F,GM2A,PLXNB2,CST3,TNFRSF1B	0.238532	0.000392596	HO
JUNB	Myeloid lineage 1	0.00175338	CREB5,CAST,RTN4,EIF4E3,ANXA2,LRRFIP2,DNASE1L1,ALDOA,FLOT2,CORO1C,NEU1,CTSB,PDXK,RXRA,SH3TC1,TFEB,CPNE8,PSTPIP1,PDLIM2,ALOX5,LMO2,LRP1,FUCA2,AP1S2,F5,CRTAP,ALDH3B1,ZYX,SLC11A1,NANS,CAMKK2,IL13RA1,MAPKAPK3,HMOX1,C20orf194,SMARCD3,TTC7A,GM2A	0.165939	0.0163649	HO
JUNB	Cytotoxic cells	0.0182565	SERPINA1,SLC16A5,CTSB,RXRA,ALDH2,ALOX5,ITGB2,GAS7,RGS2,RALB,CDA,ALDH3B1,TNFRSF1A,DOCK5,SLC11A1,TTYH3,NQO2,TNFSF13B,CD163,KYNU,ZNF516,NPC2,SDCBP	0.160839	0.126046	HO
JUNB	U_Immsurface/cytokines/signaling	0.0225083	HEXB,CYFIP1,CSF1R,BTK,KLF4,AMICA1,BMP2K,AP1S2,CBFA2T3,FYB,KIAA0513,ARRB1,CD300A,PIK3AP1	0.181818	0.126046	HO
JUNB	Myeloid lineage 2	0.0397588	ENO2,IL23A,CCR7,SATB1,CD7,LZTFL1,AQP3,LTB,GATA3,STAT5B,HSD17B8,KPNA5,DGKA,FMNL3,LTBP3,PRKCA,RHOH,RASGRP1	0.157895	0.185541	HO
JUNB	Unknown	0.0705495	EIF5,PTP4A1,CREM,MAFK,PTS,CUL1,TNFAIP3,RGS1,PPP1R16B,IDS,BTG3,PER1,ILF3,PDE4D,NR4A2,DUSP5	0.150943	0.282198	HO
JUNB	B cells	0.10345	GSPT1,MAP2K3,SLC6A8,YPEL3,SLC1A5,NEDD4L,CTNNAL1,TRIM58,HBG2,GYPC,MARK3,SLC4A1,CDC34,MXI1,GPNMB,ADIPOR1	0.142857	0.362075	HO
JUNB	U_enzymes	0.121879	CASP8,MFN2,PPFIA1,STX16,DDX3X,CRKL,RAB5A,SOS2,FLI1,PCGF5,RERE,STAT5B,MCL1,RALB,NMD3,SLC4A7,MAP3K7,WDR1,ARNTL,ACTR3	0.134228	0.379181	HO
JUNB	U_P53 signaling	0.347315	TREX1,ANKRD22,MX2,IFIT2,PARP14,TAP2,RAB8A,BST2,CACNA1A,EPSTI1,ETV7	0.11828	0.901189	HO
JUNB	Ribosomal proteins	0.360614	MGLL,CMIP,HIST1H3H,F13A1,CLU,MYLK,VCL,EHD3,PGRMC1,RUFY1,GAS2L1	0.117021	0.901189	HO
JUNB	Neutrophils	0.386224	MSRA,BPGM,HBG2,CAMP,S100P	0.125	0.901189	HO
JUNB	U_protphosphatases/PI3K	0.519525	CUL1,CHD1L,ZNF638,MBNL1,AKAP13,FYCO1,RREB1,DLGAP4,PGF,SNRK	0.104167	1	HO
JUNB	Platelets	0.57631	GPR56,OSBPL7,GNLY,AUTS2,RARRES3,LLGL2,PRKCH,SYTL2	0.1	1	HO
JUNB	Plasma cells	0.716866	PLEKHG1,SP140,TCF4,COBLL1,KIAA0125	0.0862069	1	HO
JUNB	U_proteasome/ubiquitin cx	0.717411	RABGAP1L,CLK4,IL7R,ACBD3,CHD9,ANP32A,PIK3R1,AKAP13,HIPK1,IGF1R,PTPRC,SSH1,MALAT1	0.0902778	1	HO
JUNB	U_mitochondrial proteins	0.722502	ELF1,CLK4,SYNCRIP,ZNF43,ERBB2IP,SOCS5,CRY1,CRKL,CHD9,MATR3,NET1,USP16,RB1CC1,PIK3R1,CASP7,GLS,FBXO38,HIPK1,STAM,PTPRC,ILF3,PTGER4,CDC14A,KPNA3,ATP8A1,FBXW11,ELMO2,DR1	0.0930233	1	HO
JUNB	U_Immunity/cytoskeleton	0.888652	COMMD6,RPL24,GTF3A,RPL6,CERK,NAP1L1,GNB2L1	0.0707071	1	HO
JUNB	MHC/Ribosomal proteins	0.903798	RPL24,EEF1A1,ACTG1,RPS12,HLA-E	0.0649351	1	HO
JUNB	T Cells	0.910564	WDR37,MTMR4,LUC7L,TNKS,NUP210,YPEL3,CHD1L,TDRD3,RASGRP2,PDCD5,CRBN,INPP5E,UNC5CL,CHD2,DGKD,MACF1,ZNF655,MALAT1	0.0779221	1	HO
JUNB	Inflammation I	0.937269	CASP2,EIF2S1,TERF2,PDE4DIP,IL16,PSME4,GLS,ASF1A,CIRBP	0.0671642	1	HO
JUNB	Interferon-inducible	0.967946	ADCY7,ZKSCAN1,SMARCA2,SYNCRIP,CLCN3,RAB7L1,OBFC1,FLI1,SMAD2,SCFD1,WWP1,PTPRC,NEK9,ARL6IP5,TCFL5,CUL4A,MEF2C	0.0696721	1	HO
JUNB	Erythrocytes	0.974149	RPN2	0.0294118	1	HO
JUNB	U_RAS/kinases	0.977939	SLC4A4,CAST,ERBB3,MAPK10,SRPX,H19,MEG3,ROCK2,GAS6,SHANK2,SFN,CYB561,MMP14,BAIAP2,DOCK1,IL4R	0.0666667	1	HO
JUNB	U_kinases/phosphatases	0.992896	PDE4C	0.0217391	1	HO
JUNB	Inflammation II	0.999772	SH3KBP1,IDE,ERBB2IP,SEC23B,VAMP4,NFE2L1,GLRX,ACTR3,RPS6KA3,PHF6	0.0423729	1	HO
JUNB	U_hemoglobin	0.999978	TMEM18,RASSF5,CCDC12,SURF4,NDUFA11,NDUFB6,DVL2,PSMA5,MRPS24,MRPS22	0.0373134	1	HO
JUNB	U_T cells/cytoskeleton	1		0	1	HO
JUND	U_cAMP/NF-KB activation	2.03273e-07	RARA,FAM53C,IFRD1,UBE2B,GABARAPL1,CDADC1,TP53INP2,ETF1,TOM1,DUSP10,CLN8,PPP2CA,SERPINB2,TUFT1,EMP1,SLC2A3,ATXN1,ZFP36L1,CCL3,DNAJB5,OSM,ARIH1,NINJ1,ATP6V0C,IER5,TRIB1,MARCKS,ID1,CDC42,NDRG1,RAB11FIP1,ELF4,SERTAD2,SNN,KLF3,USP3,PLAGL2,G0S2,SLC43A2,SLC12A6,PDLIM7,SLCO3A1,IRF2BP2,IL1B,PHLDA2,NR1H2	0.184	5.69166e-06	HO
JUND	Unknown	0.0133095	PDE4B,MAFF,RNMT,CREM,CD83,TNFAIP3,PIGA,NR4A2,H3F3B,KLHL15,IDS,BTG3,RNF139,STK17B,TLE1,SBDS	0.150943	0.186333	HO
JUND	U_enzymes	0.0210307	RNF38,XRN2,SCYL2,PICALM,CDC5L,DUSP1,NCOA2,CASP8,CYP51A1,ORMDL1,FYTTD1,FAS,ADPGK,MAP3K7,SEC61A1,MLLT10,PCGF5,KLF3,DAZAP2,WDR1	0.134228	0.196287	HO
JUND	Cytotoxic cells	0.0814983	LATS2,PICALM,TK2,PTPRE,FGD4,DIRC2,SH3BP2,RGS2,ABTB1,FGR,FTL,GAS7,ITGB2,TNFSF13B,CREG1,ZNF516,SLCO3A1	0.118881	0.570488	HO
JUND	U_mitochondrial proteins	0.163371	EXOSC9,TAF11,RFC1,RNF38,TSPYL4,UBE2B,HIPK1,PTPRC,PCNP,DUSP11,ATP2C1,RRN3,ZZEF1,GLS,NDUFA5,TNPO1,FBXO3,ITM2B,DR1,RNF6,PRPF39,FBXO21,SIRT1,MTMR6,MARCH7,DMTF1,CASP7,PAQR3,ATP11B,PTGER4	0.0996678	0.668213	HO
JUND	U_Immsurface/cytokines/signaling	0.183384	CTNND1,RNASE6,BMP2K,PAK1,CASP1,AP1S2,HEXB,CD300A,SLC8A1	0.116883	0.668213	HO
JUND	U_metabolism/replication	0.18822	EXT1,S100A11,KIAA1598,RHOQ,PEA15,DUSP3,EMILIN2,TPP1,TNFSF13B,HK3,EPB41L3,LY86	0.110092	0.668213	HO
JUND	Myeloid lineage 1	0.190918	TGOLN2,ZDHHC7,TTC7A,CREB5,ZYX,STX12,KLHL18,PAK1,CORO1C,QPCT,LMO2,RTN4,TFEB,AGTPBP1,CPNE8,SNX10,AP1S2,SAT2,PSMA1,TPI1,F11R,RHOG,RAB32	0.100437	0.668213	HO
JUND	U_proteasome/ubiquitin cx	0.301745	RABGAP1L,HIPK1,PTPRC,NFKBIZ,CYCS,SECISBP2,TBL1X,RAB18,STK17B,MALAT1,SH2D3C,LCP1,SF1,RASA2	0.0972222	0.938761	HO
JUND	U_protphosphatases/PI3K	0.397053	PICALM,TK2,PGK1,ATP2C1,FOXP1,AGTPBP1,RAPGEF6,ZNF638,ATF7IP	0.09375	0.939457	HO
JUND	Inflammation I	0.429178	TRNT1,NUP133,PIK3R4,GGPS1,GLS,FPGT,IFI16,PDE4DIP,IL16,AASDH,KLHL6,NUDCD3	0.0895522	0.939457	HO
JUND	U_Immunity/cytoskeleton	0.433237	UXT,RPLP2,CCNB1IP1,RPL24,KLHDC2,RPS20,CCNI,COMMD6,ATP5D	0.0909091	0.939457	HO
JUND	MHC/Ribosomal proteins	0.453868	UBC,RPL24,RPS29,RPS20,HLA-E,FTL,EEF1A1	0.0909091	0.939457	HO
JUND	Myeloid lineage 2	0.469728	PBXIP1,HSD17B8,CD96,FOXP1,MAL,IL23A,ITM2A,RASGRF2,MTUS1,DGKA	0.0877193	0.939457	HO
JUND	Platelets	0.656777	CCL4,CD8A,PTPN4,SYNE2,FYN,PRF1	0.075	0.998397	HO
JUND	Ribosomal proteins	0.667418	HIST1H2BK,CDC14B,LAPTM4B,HIST1H3H,ZNF185,GUCY1B3,GP6	0.0744681	0.998397	HO
JUND	U_T cells/cytoskeleton	0.67408	FLOT1	0.0769231	0.998397	HO
JUND	Plasma cells	0.716502	HLA-DOB,BLK,CD72,TLE1	0.0689655	0.998397	HO
JUND	T Cells	0.725701	ZNF266,LARS,ATM,TXK,SLC33A1,ZNF83,CHD2,DGKD,RPS6KA5,NGLY1,CPSF6,RASGRP2,MALAT1,PHC3,CDK5RAP1,KCTD7,KIAA0355	0.0735931	0.998397	HO
JUND	U_P53 signaling	0.790305	NCOA7,LAP3,ANKRD22,PLAC8,SP100,MX2	0.0645161	0.998397	HO
JUND	B cells	0.909028	SESN3,RAD23A,PPM1A,MAP2K3,MXI1,GABARAPL2	0.0535714	0.998397	HO
JUND	Interferon-inducible	0.946621	UBE4A,CLCN3,REV3L,ZNF143,POT1,PTPRC,IKBKAP,NUP43,FYN,PAK2,LY75,CCT4,CDK8,MEF2C	0.057377	0.998397	HO
JUND	Erythrocytes	0.946802	TXNDC5	0.0294118	0.998397	HO
JUND	U_hemoglobin	0.962244	OCIAD1,NDUFB6,SNX5,TMEM14C,GLYCTK,MRPL4,THRAP3,HINT2,NUDCD2,CHCHD5,CUTC,MTCH2,STUB1,RASSF5,CDK5RAP2	0.0559701	0.998397	HO
JUND	Neutrophils	0.968317	ANXA3	0.025	0.998397	HO
JUND	U_kinases/phosphatases	0.981134	ZNF611	0.0217391	0.998397	HO
JUND	Inflammation II	0.98901	CBWD1,SCYL2,DOCK8,TMEM14C,RAB10,MIB1,RNF20,STK17B,CGGBP1,SOAT1,SELPLG	0.0466102	0.998397	HO
JUND	U_RAS/kinases	0.998397	FLRT3,DTNA,SPRY1,SCAMP5,FMO4,MYH10,SEC24D,IFNA16,COLEC12	0.0375	0.998397	HO
NFE2L2	U_cAMP/NF-KB activation	8.71542e-06	RLF,SLA,AP1G1,SPHK1,LRRFIP2,CPEB2,ZFP36L1,YPEL5,CD44,TOM1,SDC4,ARL4A,SERTAD3,CBX6,NFKBIE,MIDN,NINJ1,TRIB1,MAP1LC3B,GABARAPL1,RUNX1,NKX3-1,CXCL16,PHLDA2,MEF2D,TFG,METRNL,BCL6,MAPKAPK2,ATXN1,G0S2,ATF3,PPP1R15A,EHD4,SLC16A6,SPRED2,RARA,LMNA,IL1B,FTH1,REL,ZFP36,RAB11FIP1	0.172	0.000244032	HO
NFE2L2	Myeloid lineage 1	0.00771233	DYSF,RTN3,LRP1,ATP6V1G1,PADI4,EIF4E3,LRRFIP2,ALDOA,PPT1,PSMA1,SH3TC1,RHOG,CPNE8,C20orf194,ATP6V1A,TFEB,RXRA,LY96,AGTPBP1,LYN,RAB3D,GM2A,TALDO1,PRKCD,ASAH1,MGST1,RASSF2,HMOX1,MAML3,PYGL,CAST	0.135371	0.107973	HO
NFE2L2	U_metabolism/replication	0.0461995	NCF2,SLC7A7,ACPP,LILRB3,VDR,IMPDH1,TNFRSF1B,GM2A,DIAPH2,S100A11,SLC22A18,STAB1,LY86,HNMT,IGSF6	0.137615	0.431195	HO
NFE2L2	Unknown	0.0698678	CREM,PER1,DNAJB6,MAFK,PURB,PDE4D,IDI1,EPC1,TSPYL2,EIF5,IDS,PDE4B,H3F3B,CDCA4	0.132075	0.489075	HO
NFE2L2	Neutrophils	0.124855	CEACAM1,FECH,PCOLCE2,MSRA,S100P,MMP9	0.15	0.653865	HO
NFE2L2	U_enzymes	0.140114	CANX,YWHAZ,MARCH6,CASP8,USP34,ARNTL,NNT,TBC1D5,FLI1,ANAPC5,STAT5B,MLLT10,DUSP1,MAP3K1,NIN,GTF2I,CREB1	0.114094	0.653865	HO
NFE2L2	U_P53 signaling	0.173834	MX2,HERC5,GTPBP1,IFIT3,IL15RA,TAP2,TREX1,EPSTI1,C1GALT1,MX1,IFI44	0.11828	0.695335	HO
NFE2L2	Inflammation I	0.261258	TERF2,NCOR1,NUDCD3,CBR4,AGGF1,PSME4,ZNF232,FPGT,SOS1,PTPRO,MKKS,GIMAP8,JRKL,ASF1A	0.104478	0.914404	HO
NFE2L2	U_protphosphatases/PI3K	0.310249	ANKRD11,CBR4,NRD1,NFATC3,YAF2,USP34,CHD1L,AGTPBP1,MBNL1,AKAP13	0.104167	0.93658	HO
NFE2L2	Cytotoxic cells	0.345597	FGR,ABTB1,LILRB3,RXRA,CEBPD,MGAT1,CDA,PTEN,ASAH1,SH3BP2,TNFRSF1A,NQO2,S100A9,FTL	0.0979021	0.93658	HO
NFE2L2	B cells	0.367942	MAP2K3,NEDD4L,DERL3,FECH,YPEL3,MXI1,KLF1,SESN3,CTNNAL1,BAG1,TRIM58	0.0982143	0.93658	HO
NFE2L2	U_proteasome/ubiquitin cx	0.469064	MKLN1,SSH1,UHMK1,CNNM3,CHD9,PIK3R1,MALAT1,NFAT5,PPP1R12A,TBL1X,USP1,ABLIM1,AKAP13	0.0902778	1	HO
NFE2L2	U_Immsurface/cytokines/signaling	0.496486	BTK,BMP2K,DIAPH2,TFEC,ARRB1,MS4A7,HNMT	0.0909091	1	HO
NFE2L2	Platelets	0.537895	NKG7,GZMH,PRKCH,OSBPL7,CST7,ENPP4,GPR56	0.0875	1	HO
NFE2L2	U_mitochondrial proteins	0.601859	RANBP2,MAP4K5,USP14,CHORDC1,YWHAZ,DERL1,ZFX,RAP2C,PSMC6,CHD9,PIK3R1,SIRT1,RB1CC1,SEC24B,ZNF292,ATP11B,ARFGEF2,PPP1R12A,CDKN1B,MARCH7,ERBB2IP,PIK3CA,SMARCA5,TPP2,FCHSD2	0.0830565	1	HO
NFE2L2	Myeloid lineage 2	0.654136	LTBP3,AES,AQP3,STAT5B,TCF7,ABLIM1,SATB1,FLT3LG,PKIA	0.0789474	1	HO
NFE2L2	MHC/Ribosomal proteins	0.658658	CFL1,RPL31,ACTG1,FTL,EEF1A1,RPL9	0.0779221	1	HO
NFE2L2	Inflammation II	0.809981	TM7SF3,TP53,GLRX,IDE,COMMD10,DLAT,UBE2L3,MESDC2,FBXO22,PCMT1,PTEN,CGGBP1,ERBB2IP,PANX1,NIN,SCFD2,CREB1	0.0720339	1	HO
NFE2L2	U_RAS/kinases	0.885775	TNFSF9,MAPK10,UBE2D4,GTDC1,NR4A3,KCNMB4,BAIAP2,MYO1C,KCMF1,TRIM45,SLC4A4,CAPN2,GAL,CD80,MTAP,CAST	0.0666667	1	HO
NFE2L2	Interferon-inducible	0.89968	CLCN3,NCOR1,ATP10D,NFE2L3,FTO,WWP1,FLI1,ABCF2,EBAG9,SOS1,TLK1,C6orf62,MEF2C,GTF2I,CREB1,AGA	0.0655738	1	HO
NFE2L2	U_kinases/phosphatases	0.914939	C9orf64,SPG21	0.0434783	1	HO
NFE2L2	Ribosomal proteins	0.915106	CLU,PLA2G12A,MYLK,EGF,P2RY12	0.0531915	1	HO
NFE2L2	U_Immunity/cytoskeleton	0.935093	GNB2L1,RPL8,COX7C,EEF1D,TIMM13	0.0505051	1	HO
NFE2L2	T Cells	0.939363	NIT2,KLHDC4,RAD9A,OGT,NGLY1,CHD1L,YPEL3,RASGRP2,KCTD7,MALAT1,TBP,BRD9,NUP210,DBP	0.0606061	1	HO
NFE2L2	Erythrocytes	0.953029	POU2AF1	0.0294118	1	HO
NFE2L2	U_hemoglobin	0.986732	NDUFS2,ANKRD11,RNF31,MRPS21,DYRK4,TRPM7,DNAJC4,MESDC2,PPIB,TMEM14B,CNOT7,DDX1,MKKS,PNKP	0.0522388	1	HO
NFE2L2	Plasma cells	0.994594	HLA-DOB	0.0172414	1	HO
NFE2L2	U_T cells/cytoskeleton	1		0	1	HO

### Sheet: Human Young
TFs	module.name	p.val	overlapping.genes	module.overlapping.ratio	adj.p	status
FOS	U_cAMP/NF-KB activation	2.07889e-12	SPHK1,RLF,SPRED2,FOSL2,SLC9A8,IRF2BP2,UPP1,YPEL5,METRNL,PHLDA2,SERTAD1,LMNA,TUBB6,MIDN,NINJ1,USP3,EHD4,PPP1R15A,ARIH1,MCL1,IFRD1,NXF1,NDRG1,TP53INP2,MEF2D,NFIL3,GADD45B,BCL3,PLEKHB2,CDKN1A,G0S2,ATF3,TOM1,MAPK6,JAG1,PTP4A1,PFKFB3,ZFP36,SLC6A6,FTH1,RARA,FAM49A,CAMKK1	0.172	5.82088e-11	HY
FOS	Myeloid lineage 1	0.00155606	CREB5,PADI4,EIF4E3,ANXA2,DNASE1L1,ALDOA,NEU1,PDXK,SEMA3C,SH3TC1,TFEB,CPNE8,RTN4,LRP1,COTL1,ALDH3B1,SLC11A1,CKAP4,PXK,SMARCD3,MAPKAPK3,HMOX1,CAST	0.100437	0.0217849	HY
FOS	Unknown	0.0028877	EIF5,TNFAIP3,CREM,BTG3,IDS,MAFK,PER1,PTP4A1,CYLD,PDE4D,DUSP5,TSPYL2,CUL1	0.122642	0.0269519	HY
FOS	U_enzymes	0.00397422	CASP8,MFN2,DDX3X,CRKL,PCGF5,RAB5A,SOS2,CAB39,FLI1,RERE,MCL1,RALB,CREB1,WDR1,SLC4A7,PPFIA1	0.107383	0.0278195	HY
FOS	Cytotoxic cells	0.0147151	MGAT1,GAS7,CLEC4E,RALB,RGS2,CDA,ALDH3B1,SLC11A1,TTYH3,NQO2,KYNU,SBF2,NPC2,CD163	0.0979021	0.0824045	HY
FOS	U_metabolism/replication	0.0234056	TBXAS1,NCF2,ANXA2,EMILIN2,SLC22A18,VDR,TPP1,SLC11A1,KYNU,HNMT,CD163	0.100917	0.109226	HY
FOS	Myeloid lineage 2	0.226916	IL23A,LZTFL1,AQP3,GATA3,KPNA5,CYLD,CCR7,PDK1	0.0701754	0.907665	HY
FOS	Neutrophils	0.334929	MSRA,KLF5,S100P	0.075	0.987569	HY
FOS	B cells	0.347052	MAP2K3,FBXO7,HDGF,CTNNAL1,FGL1,MXI1,GPNMB	0.0625	0.987569	HY
FOS	U_Immsurface/cytokines/signaling	0.357206	HEXB,CYFIP1,BMP2K,KIAA0513,HNMT	0.0649351	0.987569	HY
FOS	Platelets	0.387974	OSBPL7,GPR56,GNLY,AUTS2,PRF1	0.0625	0.987569	HY
FOS	U_mitochondrial proteins	0.470569	ELF1,CHD9,DERL1,GCC2,CRY1,CRKL,PIK3CA,YLPM1,ABI1,RB1CC1,CASP7,PTGER4,HIPK1,DNAJA2,PTPRC,CYLD	0.0531561	1	HY
FOS	U_P53 signaling	0.518077	ANKRD22,MX2,RAB8A,C1GALT1,CACNA1A	0.0537634	1	HY
FOS	U_protphosphatases/PI3K	0.546537	UBE2E3,ARHGEF7,MBNL1,CUL1,SNRK	0.0520833	1	HY
FOS	U_proteasome/ubiquitin cx	0.606881	CHD9,IL7R,ABI1,HIPK1,PTPRC,SSH1,MALAT1	0.0486111	1	HY
FOS	Ribosomal proteins	0.713358	CLU,RUFY1,GAS2L1,TMEM40	0.0425532	1	HY
FOS	Plasma cells	0.803173	TPD52,PAX5	0.0344828	1	HY
FOS	Erythrocytes	0.831881	RPN2	0.0294118	1	HY
FOS	Interferon-inducible	0.880614	ADCY7,ZKSCAN1,CLCN3,CDK8,GRSF1,FLI1,CREB1,PTPRC,MEF2C	0.0368852	1	HY
FOS	U_Immunity/cytoskeleton	0.886847	COMMD6,RPL24,GTF3A	0.030303	1	HY
FOS	MHC/Ribosomal proteins	0.909453	RPL24,EEF1A1	0.025974	1	HY
FOS	T Cells	0.953682	WDR37,MTMR4,LUC7L,OGG1,ARHGEF7,DGKD,MALAT1	0.030303	1	HY
FOS	Inflammation II	0.960051	CAB39,SEC23B,RPA2,NFE2L1,GLRX,CREB1,PTPN22	0.029661	1	HY
FOS	U_RAS/kinases	0.964564	SLC4A4,SEMA3C,ROCK2,BAIAP2,KCNH7,IL4R,CAST	0.0291667	1	HY
FOS	Inflammation I	0.992804	TERF2,ASF1A	0.0149254	1	HY
FOS	U_hemoglobin	0.999912	NDUFB6,REPS1,MRPS22	0.011194	1	HY
FOS	U_T cells/cytoskeleton	1		0	1	HY
FOS	U_kinases/phosphatases	1		0	1	HY
FOSL2	U_cAMP/NF-KB activation	1.58541e-12	SPHK1,PLAUR,RLF,SPRED2,FOSL2,SLC9A8,IRF2BP2,UPP1,YPEL5,METRNL,PHLDA2,SERTAD1,LMNA,GABARAPL1,TUBB6,MIDN,MAP1LC3B,USP3,OPA1,ATXN1,CDKN1A,NDRG1,INSIG1,PPP1R15A,STX11,MCL1,IFRD1,BCL3,GADD45B,PLEKHB2,G0S2,MNT,ATF3,TOM1,MAPK6,DNAJB5,JAG1,PTP4A1,SLC16A6,PFKFB3,SLA,ZFP36,RARA,FAM49A	0.176	4.43914e-11	HY
FOSL2	Myeloid lineage 1	4.15278e-06	CREB5,RTN4,EIF4E3,ANXA2,DNASE1L1,ALDOA,FLOT2,NEU1,PDXK,RXRA,TFEB,CPNE8,SLC36A4,PSTPIP1,ALOX5,LMO2,LRP1,FUCA2,AP1S2,COTL1,CRTAP,ALDH3B1,SLC11A1,PXK,NANS,CAMKK2,NEK6,HMOX1,C20orf194,CAST	0.131004	5.81389e-05	HY
FOSL2	U_Immsurface/cytokines/signaling	0.0198758	HEXB,CYFIP1,KLF4,BMP2K,AP1S2,FYB,CBFA2T3,KIAA0513,CD300A	0.116883	0.183679	HY
FOSL2	U_enzymes	0.0262398	CASP8,CCT2,MFN2,DDX3X,CRKL,RAB5A,SOS2,FLI1,PCGF5,RERE,STAT5B,MCL1,RALB,WDR1	0.0939597	0.183679	HY
FOSL2	Myeloid lineage 2	0.0385246	ENO2,IL23A,CCR7,LZTFL1,AQP3,GATA3,STAT5B,BIN1,HSD17B8,DGKA,LTBP3	0.0964912	0.184312	HY
FOSL2	Cytotoxic cells	0.0394954	RXRA,ALOX5,GAS7,RGS2,RALB,ALDH3B1,PTPRE,SLC11A1,TTYH3,NQO2,TNFSF13B,KYNU,CD163	0.0909091	0.184312	HY
FOSL2	U_metabolism/replication	0.0622864	NCF2,ANXA2,SLC22A18,VDR,TPP1,SLC11A1,TNFSF13B,KYNU,CD163,TNFRSF1B	0.0917431	0.249146	HY
FOSL2	B cells	0.0720407	GSPT1,MAP2K3,FBXO7,SLC1A5,HDGF,CTNNAL1,GYPC,MXI1,GPNMB,ADIPOR1	0.0892857	0.252142	HY
FOSL2	Unknown	0.107657	EIF5,TNFAIP3,CREM,CUL1,IDS,MAFK,PER1,PTP4A1,DUSP5	0.0849057	0.334933	HY
FOSL2	Plasma cells	0.190617	SP140,TCF4,TPD52,HLA-DOB,KIAA0125	0.0862069	0.533727	HY
FOSL2	Platelets	0.416055	OSBPL7,GPR56,PRF1,RARRES3,BIN1	0.0625	1	HY
FOSL2	U_mitochondrial proteins	0.525664	ELF1,CHD9,ZNF43,GCC2,SOCS5,CRY1,CRKL,PIK3CA,USP16,ABI1,RB1CC1,CASP7,HIPK1,PTPRC,PTGER4,PNRC1	0.0531561	1	HY
FOSL2	U_P53 signaling	0.548432	TREX1,ANKRD22,MX2,TAP2,RAB8A	0.0537634	1	HY
FOSL2	Inflammation I	0.566266	EIF2S1,TERF2,IL16,ZFP64,PSME4,ASF1A,CIRBP	0.0522388	1	HY
FOSL2	Neutrophils	0.631442	MSRA,S100P	0.05	1	HY
FOSL2	U_proteasome/ubiquitin cx	0.642416	CHD9,ABI1,HIPK1,IGF1R,PTPRC,SSH1,MALAT1	0.0486111	1	HY
FOSL2	U_kinases/phosphatases	0.706393	PHF20L1,C9orf64	0.0434783	1	HY
FOSL2	Ribosomal proteins	0.737994	CLU,EHD3,RUFY1,GAS2L1	0.0425532	1	HY
FOSL2	U_Immunity/cytoskeleton	0.77382	COMMD6,RPL24,GTF3A,GNB2L1	0.040404	1	HY
FOSL2	MHC/Ribosomal proteins	0.779809	RPL24,EEF1A1,RPS12	0.038961	1	HY
FOSL2	Interferon-inducible	0.835115	ADCY7,ZKSCAN1,SMARCA2,CLCN3,OBFC1,FLI1,SMAD2,PTPRC,ABCF2,MEF2C	0.0409836	1	HY
FOSL2	Erythrocytes	0.842116	RPN2	0.0294118	1	HY
FOSL2	U_protphosphatases/PI3K	0.888226	CUL1,MBNL1,SNRK	0.03125	1	HY
FOSL2	U_RAS/kinases	0.972502	SLC4A4,ERBB3,MAPK10,ROCK2,BAIAP2,IL4R,CAST	0.0291667	1	HY
FOSL2	T Cells	0.994543	WDR37,TDRD3,MTMR4,LUC7L,MALAT1	0.021645	1	HY
FOSL2	U_hemoglobin	0.995966	TMEM18,RASSF5,CCDC12,NDUFA11,NDUFB6,MRPS22	0.0223881	1	HY
FOSL2	Inflammation II	0.99875	IDE,MIB1,SEC23B,GLRX	0.0169492	1	HY
FOSL2	U_T cells/cytoskeleton	1		0	1	HY
JDP2	U_cAMP/NF-KB activation	2.39529e-10	UBAP1,RARA,ELL2,IFRD1,SKIL,PPP1R15A,FAM53C,RIPK2,PITPNA,GABARAPL1,CDC42,MAFB,CDADC1,ATF3,TP53INP2,SYAP1,ETF1,CDC42EP4,JARID2,MCL1,DNAJB5,DUSP10,SPAG9,PPP2CA,TUFT1,CCNH,ATP6V0C,TRIB1,ZFP36L1,PLEKHB2,OSM,ARIH1,NINJ1,IER5,NFIL3,ID1,NDRG1,TLE3,CAMKK1,G0S2,SLC12A6,IL1B,RAB11FIP1,MYADM,NR1H2	0.18	6.70681e-09	HY
JDP2	U_enzymes	0.0145822	MAP3K7,YWHAZ,TNKS2,RNF38,XRN2,SCYL2,RBM22,CDC5L,CRKL,DUSP1,MCL1,PTPN11,ORMDL1,FAS,ADPGK,SEC61A1,WDR1	0.114094	0.170117	HY
JDP2	U_mitochondrial proteins	0.0182268	RFC1,EXOSC9,TAF11,YWHAZ,RNF38,DPM1,TSPYL4,PER2,PNRC1,HIPK1,CRKL,PTPRC,ZBTB11,RBBP6,CLK4,PCNP,CYLD,POM121,KIAA0947,CSNK1G2,LIN7C,ITM2B,PIK3C2A,RNF6,HIVEP1,CASP7,GLS,PTGER4,GTPBP4	0.0963455	0.170117	HY
JDP2	Unknown	0.0761942	PDE4B,MAFF,CREM,RNMT,NR4A2,RNF139,RBBP6,CYLD,CCNL1,PER1,BTG3	0.103774	0.533359	HY
JDP2	U_Immunity/cytoskeleton	0.100952	UXT,EEF2,UQCRB,RPLP2,CCNB1IP1,RPL24,RPL3,CCNI,EEF1D,ATP5D	0.10101	0.565329	HY
JDP2	U_proteasome/ubiquitin cx	0.13191	IFNGR1,HIPK1,PTPRC,CLK4,YY1,CYCS,SF1,ZFP91,NFKBIZ,IL7R,RABGAP1L,ITPKB,CDK6	0.0902778	0.615581	HY
JDP2	B cells	0.179228	GUK1,ANK1,SESN3,RAD23A,PPM1A,SLC6A8,MXI1,GABARAPL2,MARK3,MYL4	0.0892857	0.716913	HY
JDP2	Neutrophils	0.251478	BNIP3L,CEACAM1,ANXA3,MYL4	0.1	0.842971	HY
JDP2	U_protphosphatases/PI3K	0.270955	SNRK,FOXP1,AGTPBP1,PIK3C2A,PGK1,RAPGEF6,ATF7IP,TGFBR1	0.0833333	0.842971	HY
JDP2	Inflammation I	0.353883	TRNT1,NUP133,ZNF200,AASDH,GGPS1,KIAA0040,IFI16,GLS,GIMAP8,RALA	0.0746269	0.942256	HY
JDP2	MHC/Ribosomal proteins	0.370172	RPS11,EEF2,UBC,RPL24,RPS29,RPL3	0.0779221	0.942256	HY
JDP2	Platelets	0.405024	CCL4,GZMB,CD8A,FYN,PRF1,CST7	0.075	0.945055	HY
JDP2	U_hemoglobin	0.549879	OCIAD1,NDUFB6,FAM50A,SNX5,ALDH18A1,GLYCTK,MRPL4,RNPS1,CXXC1,USMG5,USP48,HINT2,NUDCD2,CHCHD5,PSMA5,TEX264,CDK5RAP2	0.0634328	1	HY
JDP2	U_T cells/cytoskeleton	0.57658	PARD6A	0.0769231	1	HY
JDP2	Myeloid lineage 2	0.599197	TGIF2,PBXIP1,FOXP1,CYLD,IL23A,HIVEP2,SEPT6	0.0614035	1	HY
JDP2	Interferon-inducible	0.600891	UBE4A,CLCN3,REV3L,ZNF143,WSB1,POT1,PTPRC,GALNT11,IKBKAP,OSBPL9,USP48,FYN,ADCY7,C6orf62,MEF2C	0.0614754	1	HY
JDP2	Cytotoxic cells	0.701712	DNTTIP1,NUP214,DIRC2,RGS2,ABTB1,ZNF516,PTPRE,CREG1	0.0559441	1	HY
JDP2	Ribosomal proteins	0.725939	CDC14B,HIST1H2BK,LAPTM4B,HIST1H3H,LTBP1	0.0531915	1	HY
JDP2	U_Immsurface/cytokines/signaling	0.733876	CASP1,PAK1,SIDT2,SLC8A1	0.0519481	1	HY
JDP2	Myeloid lineage 1	0.800802	ZDHHC7,CREB5,STX12,ZYX,PAK1,PDXK,QPCT,CCPG1,AGTPBP1,MPP7,NEK6,PLXNC1	0.0524017	1	HY
JDP2	U_P53 signaling	0.853461	ADAR,LAP3,MX2,TRIM5	0.0430108	1	HY
JDP2	Plasma cells	0.892935	GNG7,CD72	0.0344828	1	HY
JDP2	U_metabolism/replication	0.973561	PEA15,MYD88,PILRA	0.0275229	1	HY
JDP2	T Cells	0.982808	ZNF266,LARS,PNN,SLC33A1,PHC3,CDK5RAP1,PLCG1,KIAA0355	0.034632	1	HY
JDP2	Inflammation II	0.994287	CBWD1,SCYL2,STARD3NL,C9orf41,RNF20,RPS6KA3,ICAM2	0.029661	1	HY
JDP2	U_RAS/kinases	0.99836	GNAO1,SPRY1,MAPK10,MYH10,ADRBK1,PLXNC1	0.025	1	HY
JDP2	Erythrocytes	1		0	1	HY
JDP2	U_kinases/phosphatases	1		0	1	HY
JUNB	U_cAMP/NF-KB activation	7.3244e-10	SPHK1,RLF,SPRED2,FOSL2,BCL6,PTP4A1,SLC9A8,IRF2BP2,UPP1,METRNL,PHLDA2,SERTAD1,LMNA,GABARAPL1,TUBB6,MIDN,ETS2,MAP1LC3B,USP3,ATXN1,CDKN1A,EHD4,NDRG1,PPP1R15A,STX11,MCL1,IFRD1,BCL3,MEF2D,RUNX1,GADD45B,G0S2,MNT,ATF3,MAPK6,DNAJB5,JAG1,NFKBIE,SLA,PFKFB3,OSM,RARA,FAM49A,NFIL3,CD44,SERPINB2	0.184	2.05083e-08	HY
JUNB	Myeloid lineage 1	0.00106065	CREB5,RTN4,EIF4E3,ANXA2,DNASE1L1,ALDOA,FLOT2,NEU1,PDXK,SH3TC1,TFEB,CPNE8,PSTPIP1,PDLIM2,ALOX5,LMO2,LRP1,FUCA2,COTL1,CRTAP,ALDH3B1,DAPK1,NANS,CAMKK2,AGTPBP1,HMOX1,C20orf194,CTSB,CAST	0.126638	0.0112321	HY
JUNB	U_metabolism/replication	0.00120344	NCF2,ANXA2,EMILIN2,CTNNA1,STAB1,SLC22A18,VDR,TPP1,TNFSF13B,SLC27A1,KYNU,PPM1F,CTSB,EMR2,CST3,CD163,TNFRSF1B	0.155963	0.0112321	HY
JUNB	Unknown	0.0296446	EIF5,PTP4A1,MAFK,CREM,PTS,CUL1,TNFAIP3,RGS1,BTG3,IDS,PER1,PDE4D,DUSP5	0.122642	0.207512	HY
JUNB	U_enzymes	0.0879261	CASP8,MFN2,STX16,DDX3X,CRKL,RAB5A,SOS2,FLI1,PCGF5,RERE,STAT5B,MCL1,RALB,WDR1,ACTR3	0.100671	0.42896	HY
JUNB	Myeloid lineage 2	0.09192	ENO2,IL23A,CCR7,SATB1,LZTFL1,AQP3,GATA3,STAT5B,KPNA5,DGKA,LTBP3,MTUS1	0.105263	0.42896	HY
JUNB	Cytotoxic cells	0.114414	ALOX5,GAS7,RALB,RGS2,CDA,ALDH3B1,TNFRSF1A,TTYH3,NQO2,TNFSF13B,KYNU,NPC2,CTSB,CD163	0.0979021	0.457655	HY
JUNB	U_Immsurface/cytokines/signaling	0.15776	HEXB,CYFIP1,KLF4,BMP2K,FYB,CBFA2T3,KIAA0513,CD300A	0.103896	0.552162	HY
JUNB	Plasma cells	0.206426	CD22,SP140,TCF4,TPD52,HLA-DOB,KIAA0125	0.103448	0.642216	HY
JUNB	B cells	0.240134	GSPT1,MAP2K3,YPEL3,SLC1A5,HDGF,CTNNAL1,GYPC,MXI1,GPNMB,ADIPOR1	0.0892857	0.672376	HY
JUNB	Platelets	0.31021	GPR56,OSBPL7,RARRES3,LLGL2,PTPRCAP,KIAA1671,PRKCH	0.0875	0.729751	HY
JUNB	Inflammation I	0.314778	IFI16,EIF2S1,TERF2,IL16,ZFP64,PSME4,GLS,ASF1A,CIRBP,SEC23IP,CASP2	0.0820896	0.729751	HY
JUNB	U_protphosphatases/PI3K	0.338813	PIAS2,CUL1,CHD1L,ZNF638,MBNL1,AGTPBP1,FYCO1,SNRK	0.0833333	0.729751	HY
JUNB	MHC/Ribosomal proteins	0.436604	RPL24,EEF1A1,ACTG1,RPLP0,RPS12,PABPC1	0.0779221	0.873207	HY
JUNB	Neutrophils	0.524676	MSRA,KLF5,S100P	0.075	0.979396	HY
JUNB	U_P53 signaling	0.622508	TREX1,ANKRD22,MX2,RAB8A,CACNA1A,VRK2	0.0645161	1	HY
JUNB	U_proteasome/ubiquitin cx	0.663547	IL7R,ACBD3,CHD9,HIPK1,IGF1R,PTPRC,SSH1,SRPK2,MALAT1	0.0625	1	HY
JUNB	U_Immunity/cytoskeleton	0.682467	COMMD6,RPL24,GTF3A,RPLP0,SF3A3,GNB2L1	0.0606061	1	HY
JUNB	U_mitochondrial proteins	0.682855	ELF1,ELMO2,ZNF43,SOCS5,CRY1,CRKL,CHD9,USP16,CASP7,GLS,HIPK1,STAM,DNAJA2,PTPRC,PTGER4,KPNA3,PNRC1,TTC3,OSBPL8	0.0631229	1	HY
JUNB	Ribosomal proteins	0.782117	CLU,MGLL,ZNF185,RUFY1,GAS2L1	0.0531915	1	HY
JUNB	Erythrocytes	0.911254	RPN2	0.0294118	1	HY
JUNB	T Cells	0.959982	WDR37,MTMR4,CCNL2,LUC7L,YPEL3,CHD1L,CRBN,UNC5CL,ZNF655,MALAT1	0.04329	1	HY
JUNB	Interferon-inducible	0.975105	ADCY7,ZKSCAN1,SMARCA2,CLCN3,OBFC1,FLI1,SMAD2,PTPRC,MEF2C,OSBPL8	0.0409836	1	HY
JUNB	U_RAS/kinases	0.994186	SLC4A4,ERBB3,MAPK10,ROCK2,BAIAP2,P2RY4,IL4R,CAST	0.0333333	1	HY
JUNB	Inflammation II	0.999155	IDE,SEC23B,GLRX,SH3KBP1,PDCD6IP,ACTR3	0.0254237	1	HY
JUNB	U_hemoglobin	0.999461	RASSF5,CCDC12,SURF4,NDUFA11,NDUFB6,REPS1,MRPS22	0.0261194	1	HY
JUNB	U_T cells/cytoskeleton	1		0	1	HY
JUNB	U_kinases/phosphatases	1		0	1	HY
JUND	U_cAMP/NF-KB activation	7.02401e-07	FAM53C,IFRD1,UBE2B,GABARAPL1,CDADC1,TP53INP2,ETF1,TOM1,DUSP10,CLN8,PPP2CA,TUFT1,EMP1,ATP6V0C,ATXN1,ZFP36L1,DNAJB5,OSM,ARIH1,NINJ1,IER5,ID1,CDC42,NDRG1,ELF4,KLF3,PLAGL2,G0S2,SLC43A2,SLC12A6,IRF2BP2,NR1H2,RAB11FIP1,PHLDA2,FAM49A	0.14	1.96672e-05	HY
JUND	U_enzymes	0.00194952	RNF38,XRN2,SCYL2,PICALM,CDC5L,DUSP1,NCOA2,CASP8,CYP51A1,ORMDL1,FYTTD1,FAS,ADPGK,MAP3K7,MLLT10,PCGF5,KLF3,MTMR1	0.120805	0.024379	HY
JUND	Unknown	0.00261203	PDE4B,MAFF,RNMT,CREM,TNFAIP3,PIGA,NR4A2,H3F3B,MAFK,IDS,KLHL15,CD83,BTG3,TLE1	0.132075	0.024379	HY
JUND	U_proteasome/ubiquitin cx	0.116471	RABGAP1L,HIPK1,PTPRC,NFKBIZ,CYCS,SECISBP2,TBL1X,CLK4,SH2D3C,LCP1,CDK6,STK4	0.0833333	0.745768	HY
JUND	U_mitochondrial proteins	0.133173	EXOSC9,TAF11,RFC1,RNF38,TSPYL4,UBE2B,HIPK1,PTPRC,PCNP,DUSP11,ATP2C1,NDUFA5,FBXO3,ITM2B,DR1,FBXO21,SIRT1,CLK4,MTMR6,CASP7,GLS,NUP153	0.0730897	0.745768	HY
JUND	U_Immunity/cytoskeleton	0.198369	UXT,RPLP2,CCNB1IP1,RPL24,KLHDC2,RPS20,CCNI,ATP5D	0.0808081	0.914589	HY
JUND	Inflammation I	0.228647	TRNT1,NUP133,PIK3R4,GGPS1,FPGT,ZNF202,IFI16,AASDH,GLS,NUDCD3	0.0746269	0.914589	HY
JUND	MHC/Ribosomal proteins	0.270252	UBC,RPL24,RPS29,RPS20,HLA-E,CFL1	0.0779221	0.945881	HY
JUND	Cytotoxic cells	0.421941	PICALM,TK2,PTPRE,SH3BP2,LGALS3,ABTB1,FGR,SLC31A2,CREG1	0.0629371	1	HY
JUND	Myeloid lineage 1	0.423795	TGOLN2,ZDHHC7,TTC7A,CREB5,ZYX,STX12,KLHL18,PAK1,CORO1C,QPCT,LMO2,COTL1,CPNE8,RAB32	0.0611354	1	HY
JUND	U_protphosphatases/PI3K	0.462846	PICALM,TK2,ATP2C1,FOXP1,RAPGEF6,STK4	0.0625	1	HY
JUND	Platelets	0.47707	CD8A,PTPN4,FYN,PRF1,CST7	0.0625	1	HY
JUND	T Cells	0.550482	ZNF266,LARS,ATM,TXK,SLC33A1,ABI2,CHD2,RPS6KA5,NGLY1,CDK5RAP1,KCTD7,TNKS,KIAA0355	0.0562771	1	HY
JUND	U_metabolism/replication	0.587824	EXT1,EPB41L3,S100A11,RHOQ,DUSP3,HK3	0.0550459	1	HY
JUND	Interferon-inducible	0.630379	UBE4A,CLCN3,REV3L,ZNF143,POT1,PTPRC,IKBKAP,NUP43,FYN,PAK2,LY75,CDK8,MEF2C	0.0532787	1	HY
JUND	U_Immsurface/cytokines/signaling	0.641373	CTNND1,PAK1,CASP1,CD300A	0.0519481	1	HY
JUND	U_hemoglobin	0.661322	OCIAD1,NDUFB6,SNX5,GLYCTK,MRPL4,HINT2,NUDCD2,SURF4,CUTC,MTCH2,STUB1,RASSF5,MLH1,CDK5RAP2	0.0522388	1	HY
JUND	Plasma cells	0.848135	TLE1,BLK	0.0344828	1	HY
JUND	Erythrocytes	0.86255	TXNDC5	0.0294118	1	HY
JUND	B cells	0.884878	SESN3,PPM1A,MXI1,GABARAPL2	0.0357143	1	HY
JUND	Neutrophils	0.903195	ANXA3	0.025	1	HY
JUND	U_P53 signaling	0.903423	ADAR,NCOA7,LAP3	0.0322581	1	HY
JUND	Ribosomal proteins	0.907274	HIST1H2BK,LAPTM4B,HIST1H3H	0.0319149	1	HY
JUND	U_kinases/phosphatases	0.931829	PRKAR2A	0.0217391	1	HY
JUND	Myeloid lineage 2	0.960112	PBXIP1,FOXP1,RASGRF2	0.0263158	1	HY
JUND	U_RAS/kinases	0.994097	SPRY1,FMO4,MYH10,SEC24D,P2RY4,COLEC12	0.025	1	HY
JUND	Inflammation II	0.997756	CBWD1,SCYL2,RNF20,CGGBP1,SELPLG	0.0211864	1	HY
JUND	U_T cells/cytoskeleton	1		0	1	HY
NFE2L2	U_cAMP/NF-KB activation	2.37433e-05	RLF,SLA,AP1G1,SPHK1,LRRFIP2,CPEB2,ZFP36L1,YPEL5,CD44,TOM1,SDC4,ARL4A,MIDN,NINJ1,TRIB1,MAP1LC3B,GABARAPL1,RUNX1,PHLDA2,METRNL,G0S2,ATF3,PPP1R15A,EHD4,SLC16A6,NDRG1,RARA,ELL2,IL1B,FTH1,ZFP36,RAB11FIP1	0.128	0.000664813	HY
NFE2L2	Myeloid lineage 1	0.00769696	RTN3,ATP6V1G1,PADI4,EIF4E3,LRRFIP2,ALDOA,PPT1,PSMA1,SH3TC1,CPNE8,C20orf194,ATP6V1A,TFEB,RXRA,AGTPBP1,GM2A,TALDO1,PRKCD,ASAH1,MGST1,HMOX1,MAML3,CAST	0.100437	0.107757	HY
NFE2L2	U_protphosphatases/PI3K	0.0524423	ANKRD11,CBR4,NRD1,NFATC3,YAF2,USP34,CHD1L,AGTPBP1,MBNL1,RNASET2	0.104167	0.4787	HY
NFE2L2	Unknown	0.0891536	PER1,DNAJB6,CREM,MAFK,PURB,EPC1,TSPYL2,IDS,PDE4B,CDCA4	0.0943396	0.4787	HY
NFE2L2	U_enzymes	0.0943987	YWHAZ,MARCH6,USP34,ANKFY1,NNT,TBC1D5,FLI1,STAT5B,MLLT10,DUSP1,MAP3K1,GTF2I,ARNTL	0.0872483	0.4787	HY
NFE2L2	U_metabolism/replication	0.102579	NCF2,CARD9,VDR,IMPDH1,GM2A,DIAPH2,S100A11,LY86,HNMT,IGSF6	0.0917431	0.4787	HY
NFE2L2	Cytotoxic cells	0.12928	FGR,ABTB1,RXRA,CEBPD,MGAT1,CDA,PTEN,ASAH1,SH3BP2,TNFRSF1A,NQO2,FTL	0.0839161	0.517122	HY
NFE2L2	Neutrophils	0.201951	CEACAM1,MSRA,S100P,MMP9	0.1	0.706829	HY
NFE2L2	B cells	0.327513	MAP2K3,DERL3,GIT1,SLC6A8,KLF1,CTNNAL1,MXI1,TRIM58	0.0714286	1	HY
NFE2L2	U_RAS/kinases	0.425976	MAPK10,GSTT1,UBE2D4,GTDC1,NR4A3,KCNMB4,MYO1C,KCMF1,TRIM45,DOCK1,SLC22A14,CYB561,CD80,RARB,CAST	0.0625	1	HY
NFE2L2	U_P53 signaling	0.45831	HERC5,GTPBP1,IFIT3,IL15RA,TREX1,EPSTI1	0.0645161	1	HY
NFE2L2	U_mitochondrial proteins	0.487564	RANBP2,MAP4K5,USP14,CHORDC1,YWHAZ,DERL1,ZFX,PSMC6,CHD9,PIK3R1,SIRT1,RB1CC1,PPP1R12A,CDKN1B,ERBB2IP,PIK3CA,MGEA5,APC	0.0598007	1	HY
NFE2L2	Inflammation I	0.522414	TERF2,NUDCD3,CBR4,PSME4,FPGT,SOS1,GIMAP8,JRKL	0.0597015	1	HY
NFE2L2	U_proteasome/ubiquitin cx	0.60496	MKLN1,SSH1,CNNM3,CHD9,PIK3R1,NFAT5,PPP1R12A,TBL1X	0.0555556	1	HY
NFE2L2	MHC/Ribosomal proteins	0.662585	CFL1,EEF2,ACTG1,FTL	0.0519481	1	HY
NFE2L2	Inflammation II	0.725763	TM7SF3,TP53,GLRX,IDE,COMMD10,DLAT,UBE2L3,PCMT1,PTEN,CEPT1,ERBB2IP,SCFD2	0.0508475	1	HY
NFE2L2	Interferon-inducible	0.765863	CLCN3,ATP10D,NFE2L3,FTO,WWP1,FLI1,EBAG9,SOS1,C6orf62,MEF2C,GTF2I,TOP2B	0.0491803	1	HY
NFE2L2	Myeloid lineage 2	0.800139	LTBP3,AQP3,STAT5B,MAL,RHOH	0.0438596	1	HY
NFE2L2	U_Immsurface/cytokines/signaling	0.833219	BMP2K,DIAPH2,HNMT	0.038961	1	HY
NFE2L2	U_Immunity/cytoskeleton	0.835142	GNB2L1,RPL8,EEF2,EEF1D	0.040404	1	HY
NFE2L2	Platelets	0.851862	NKG7,PRKCH,ENPP4	0.0375	1	HY
NFE2L2	U_kinases/phosphatases	0.936801	C9orf64	0.0217391	1	HY
NFE2L2	U_hemoglobin	0.953261	NDUFS2,ANKRD11,RNF31,DYRK4,TRPM7,DNAJC4,PPIB,TMEM14B,PNKP,MRPL52	0.0373134	1	HY
NFE2L2	T Cells	0.96232	NIT2,DGKD,OGT,NGLY1,CHD1L,KCTD7,DBP,CDK5RAP3	0.034632	1	HY
NFE2L2	Plasma cells	0.969283	KIAA0125	0.0172414	1	HY
NFE2L2	Ribosomal proteins	0.975949	CLU,PLA2G12A	0.0212766	1	HY
NFE2L2	Erythrocytes	1		0	1	HY
NFE2L2	U_T cells/cytoskeleton	1		0	1	HY
