## Supplementary material for "Transcriptional activation of Jun and Fos members of the AP-1 complex is a conserved signature of immune aging that contributes to inflammaging": Table S13

### Sheet: Raw Data
First Experiment (N=4 mice per age per sex; 4 technical replicates)(splenocytes NOT pooled)
																											Controls
stimulation						Male 3mo						Female 3mo						Male 18mo						Female 18mo								Ratio
	c-JUN	0.106	0.095	0.098	0.091			0.102	0.121	0.122	0.123			0.068	0.107	0.105	0.1			0.092	0.128	0.116	0.135				1.403	Blue= positive control				0.5612
	Total protein	0.192	0.191	0.195	0.19			0.226	0.211	0.202	0.227			0.183	0.198	0.205	0.207			0.236	0.244	0.174	0.27				1.514	green = positive control with mutated AP1 oligo				0.6056
None		0.552083	0.497382	0.502564	0.478947			0.451327	0.57346	0.60396	0.54185			0.371585	0.540404	0.512195	0.483092			0.389831	0.52459	0.666667	0.5				0.059	gray = positive control with WT AP1 oligo				0.0236
																											-0.016	white =blank				-0.0064
	c-JUN	0.353	0.364	0.364	0.184			0.234	0.231	0.197	0.196			0.491	0.491	0.534	0.534			0.265	0.265	0.262	0.262
	Total protein	0.296	0.343	0.295	0.292			0.334	0.338	0.224	0.346			0.338	0.356	0.319	0.229			0.354	0.474	0.471	0.237				control protein conc = 2.5ug/uL
LPS		1.19257	1.06122	1.2339	0.630137			0.700599	0.683432	0.879464	0.566474			1.45266	1.37921	1.67398	2.33188			0.748588	0.559072	0.556263	1.10549
Second Experiment -ELISA I and II (N=4 mice per age per sex; 3 technical replicates-2 ELISAs)(splenocytes pooled)
stimulation		Male 3mo	Female 3mo	Male 18mo	Female 18mo
	c-JUN	0.338	0.317	0.339	0.337														0.161	0.122	0.125
	Total protein	0.08	0.06	0.09	0.09														2.204	0.424	2.358
None		4.225	5.28333	3.76667	3.74444														Yellow is positive control
																			Orange is positive control with competitor wildtype oligo
	c-JUN	0.512	0.649	0.589	0.473														Green is positive control with mutated oligo
	Total protein	0.08	0.08	0.06	0.08														White is blanks
Anti-3+28		6.4	8.1125	9.81667	5.9125
	c-JUN	0.623	0.728	0.46	0.438
	Total protein	0.09	0.11	0.1	0.08
LPS		6.92222	6.61818	4.6	5.475
	c-JUN	0.388	0.324	0.413	0.378
	Total protein	0.11	0.09	0.07	0.07
Poly I:C		3.52727	3.6	5.9	5.4
stimulation				Male 3mo				Female 3mo				Male 18mo				Female 18mo
	c-JUN	0.065	0.057			0.028	0.032			0.056	0.06			0.057	0.064			0.836	Yellow is positive control
	Total protein	0.08	0.08			0.06	0.06			0.09	0.09			0.09	0.09			0.79	Orange is positive control with competitor wildtype oligo
None		0.8125	0.7125			0.466667	0.533333			0.622222	0.666667			0.633333	0.711111			0.02	Green is positive control with mutated oligo
																		0.006	White is blanks
	c-JUN	0.218	0.192			0.286	0.244			0.309	0.298			0.254	0.216			0.666
	Total protein	0.08	0.08			0.08	0.08			0.06	0.06			0.08	0.08			0.717
Anti-3+28		2.725	2.4			3.575	3.05			5.15	4.96667			3.175	2.7			-0.03
																		-0.029
	c-JUN	0.108	0.127			0.139	0.1			0.226	0.229			0.09
	Total protein	0.09	0.09			0.11	0.11			0.1	0.1			0.08
LPS		1.2	1.41111			1.26364	0.909091			2.26	2.29			1.125
	c-JUN	0.082	0.091			0.031	0.033			0.247	0.245			0.24	0.263
	Total protein	0.11	0.11			0.09	0.09			0.07	0.07			0.07	0.07
Poly I:C		0.745455	0.827273			0.344444	0.366667			3.52857	3.5			3.42857	3.75714
Third Experiment (N=6 mice per age per sex; 4 technical replicates)(splenocytes pooled)
stimulation						Male 3mo						Male 18mo				0.115	Yellow is positive control
	c-JUN	0.123	0.129	0.118				0.264	0.245	0.255	0.26					0.071	Orange is positive control with competitor wildtype oligo
	Total protein	0.15	0.15	0.15				0.08	0.08	0.08	0.08					1.254	Green is positive control with mutated oligo
None		0.82	0.86	0.786667				3.3	3.0625	3.1875	3.25					1.33	White is blanks
																1.288
	c-JUN	0.185	0.196	0.198	0.155			0.941	0.869	0.599	0.573					1.375
	Total protein	0.09	0.09	0.09	0.09			0.09	0.09	0.09	0.09					0.037
poly I:C		2.05556	2.17778	2.2	1.72222			10.4556	9.65556	6.65556	6.36667					0.042
NORMALIZED DATA (normalized to baseline (no stimulation))
			anti CD3 + anti-CD28				LPS				Poly I:C
			3 mo male	3 mo female	18 mo male	18 mo female	3 mo male	3 mo female	18 mo male	18 mo female	3 mo male	3 mo female	18 mo male	18 mo female
			1.51479	1.53549	2.60619	1.57901	1.6384	1.25265	1.22124	1.46217	0.834857	0.681388	1.56637	1.44214
			3.35385	7.66071	8.27679	5.01316	1.47692	2.70779	3.63214	1.77632	0.917483	0.738095	5.67092	5.41353
			3.36842	5.71875	7.45	3.79687	1.98051	1.70455	3.435		1.16108	0.6875	5.25	5.28348
							2.16012	1.55231	3.90937	1.92029	2.18927		1.95897
							2.13362	1.19177	2.55219	1.06573	2.79661		2.08802
							2.45521	1.45616	3.26825	0.834395	2.5323		3.15283
							1.31567	1.04544	4.82699	2.21097	2.50678		3.16835
	Average		aCD3 + aCD28	LPS	Poly I:C
		3 months	3.85867	1.71937	1.50454
		18 months	4.787	2.47039	3.49946
	std error	3 months	0.988291	0.133189	0.279736
		18 months	1.08549	0.345537	0.549651
	# of mice	3 months	8	16	14
		18 months	8	16	14
	# of wells	3 months	6	14	10
		18 months	6	13	10
	3 vs 18 mo		0.541326	0.0473898	0.00459849
	ttest

### Sheet: Normalized Summary Data 
Type	Age	Sex	Value
Poly I:C	3	M	0.834857
Poly I:C	3	M	0.917483
Poly I:C	3	M	1.16108
Poly I:C	3	M	2.18927
Poly I:C	3	M	2.79661
Poly I:C	3	M	2.5323
Poly I:C	3	M	2.50678
Poly I:C	3	F	0.681388
Poly I:C	3	F	0.738095
Poly I:C	3	F	0.6875
Poly I:C	18	M	1.56637
Poly I:C	18	M	5.67092
Poly I:C	18	M	5.25
Poly I:C	18	M	1.95897
Poly I:C	18	M	2.08802
Poly I:C	18	M	3.15283
Poly I:C	18	M	3.16835
Poly I:C	18	F	1.44214
Poly I:C	18	F	5.41353
Poly I:C	18	F	5.28348
LPS	3	M	1.64
LPS	3	M	1.48
LPS	3	M	1.98
LPS	3	M	2.16
LPS	3	M	2.13
LPS	3	M	2.46
LPS	3	M	1.32
LPS	3	F	1.25
LPS	3	F	2.71
LPS	3	F	1.7
LPS	3	F	1.55
LPS	3	F	1.19
LPS	3	F	1.46
LPS	3	F	1.05
LPS	18	M	1.22
LPS	18	M	3.63
LPS	18	M	3.44
LPS	18	M	3.91
LPS	18	M	2.55
LPS	18	M	3.27
LPS	18	M	4.83
LPS	18	F	1.46
LPS	18	F	1.78
LPS	18	F	1.92
LPS	18	F	1.07
LPS	18	F	0.83
LPS	18	F	2.21
anti CD3 + anti-CD28	3	M	1.51479
anti CD3 + anti-CD28	3	M	3.35385
anti CD3 + anti-CD28	3	M	3.36842
anti CD3 + anti-CD28	3	F	1.53549
anti CD3 + anti-CD28	3	F	7.66071
anti CD3 + anti-CD28	3	F	5.71875
anti CD3 + anti-CD28	18	M	2.60619
anti CD3 + anti-CD28	18	M	8.27679
anti CD3 + anti-CD28	18	M	7.45
anti CD3 + anti-CD28	18	F	1.57901
anti CD3 + anti-CD28	18	F	5.01316
anti CD3 + anti-CD28	18	F	3.79687
