## Supplementary material for "Transcriptional activation of Jun and Fos members of the AP-1 complex is a conserved signature of immune aging that contributes to inflammaging": Table S14

### Sheet: Data
Molecule	Value	Age	Sex	Status
IL6	0.017	3	male	no stimuli
IL6	0.105	3	male	poly I:C
IL6	0.006	3	female	no stimuli
IL6	0.095	3	female	poly I:C
IL6	0.011	18	male	no stimuli
IL6	0.345	18	male	poly I:C
IL6	0.034	18	female	no stimuli
IL6	0.565	18	female	poly I:C
IL6	0.003	3	male	no stimuli
IL6	0.086	3	male	poly I:C
IL6	-0.002	3	female	no stimuli
IL6	0.091	3	female	poly I:C
IL6	-0.0006	18	male	no stimuli
IL6	0.329	18	male	poly I:C
IL6	0.028	18	female	no stimuli
IL6	0.56	18	female	poly I:C

### Sheet: Sex difference comparisons
Age	Status	.y.	group1	group2	n1	n2	statistic	df	p	p.adj
3	no stimuli	Value	female	male	2	2	-0.992278	1.59014	0.448	1
18	no stimuli	Value	female	male	2	2	3.95104	1.49934	0.0915	0.366
3	poly I:C	Value	female	male	2	2	-0.257513	1.08847	0.837	1
18	poly I:C	Value	female	male	2	2	26.9044	1.19347	0.0131	0.0524
